# Molecular diversity maintained by long-term balancing selection in mating loci defines multiple mating types in fungi

**DOI:** 10.1101/2021.09.10.459787

**Authors:** David Peris, Dabao Sun Lu, Vilde Bruhn Kinneberg, Ine-Susanne Methlie, Malin Stapnes Dahl, Timothy Y. James, Håvard Kauserud, Inger Skrede

**Affiliations:** Section for Genetics and Evolutionary Biology, Department of Biosciences, University of Oslo, N-0316 Oslo, Norway; Department of Health, Valencian International University (VIU), 46002 Valencia, Spain; Department of Ecology and Evolutionary Biology, University of Michigan, Ann Arbor, Michigan 48109, USA

**Keywords:** Balancing selection, mating loci, comparative genomics, fungi, *Trichaptum*

## Abstract

Balancing selection, an evolutionary force that retains genetic diversity, has been detected in multiple genes and organisms, such as the sexual mating loci in fungi. However, to quantify the strength of balancing selection and define the mating-related genes require a large number of specimens. In tetrapolar basidiomycete fungi, sexual type is determined by two unlinked loci, *MATA* and *MATB*. Genes in both loci defines mating type identity, control successful mating and completion of the life cycle. These loci are usually highly diverse. Previous studies have speculated, based on culture crosses, that species of the non-model genus *Trichaptum* (Hymenochaetales, Basidiomycota) possess a tetrapolar mating system, with multiple alleles. Here, we sequenced a hundred and eighty specimens of three *Trichaptum* species. We characterized the chromosomal location of *MATA* and *MATB*, the molecular structure of *MAT* regions and their allelic richness. Our sequencing effort was sufficient to molecularly characterize multiple *MAT* alleles segregating before the speciation event of *Trichaptum* species. Our analyses suggested that long-term balancing selection has generated trans-species polymorphisms. Mating sequences were classified in different allelic classes based on an amino acid identity (AAI) threshold supported by phylogenetics. The inferred allelic information mirrored the outcome of *in vitro* crosses, thus allowing us to support the degree of allelic divergence needed for successful mating. Even with the high amount of divergence, key amino acids in functional domains are conserved. The observed allelic classes could potentially generate 14,560 different mating types. We conclude that the genetic diversity of mating in *Trichaptum* loci is due to long-term balancing selection, with limited recombination and duplication activity. Our large number of sequenced specimens highlighted the importance of sequencing multiple individuals from different species to detect the mating-related genes, the mechanisms generating diversity and the evolutionary forces maintaining them.

**Author summary:** Fungi have complex mating systems, and basidiomycete fungi can encode thousands of mating types. Individuals with the same mating type cannot mate. This sexual system has evolved to facilitate sexual mating, increasing the chances to recombine into advantageous allelic combination and prune deleterious alleles. We explored the genomes of hundred and eighty specimens, combined with experimental mating studies of selected specimens, from a non-model organism (*Trichaptum*). We characterized the genomic regions controlling sex. The mating ability of the specimens confirmed the role of the mating alleles observed in the genomic data. The detailed analyses of many specimens allowed us to observe gene duplication and rearrangements within the mating loci, increasing the diversity within these loci. We supported previous suggestions of balancing selection in this region, an evolutionary force that maintains genomic diversity. These results supports that our fungal specimens are prone to outcross, which might facilitate the adaptation to new conditions.
