## Supplementary_Figures_Tables for "Molecular diversity maintained by long-term balancing selection in mating loci defines multiple mating types in fungi": Supplementary Table 1.xlsx

### Sheet: SupplementaryTables
Supplementary Table 1. Whole genome sequencing statistics						Illumina reads		PacBio reads
														Quast report			BUSCO (2898 searched genes)
Specimen name	Descended from	Species	Run type	SRA accession	# of reads (thousands)	Median coverage	Insert size	Average polymerase read length (Kb)	Bases (Gb)	Average subread length (Kb)	N50 insert length (Kb)	Unique molecular yield (Gb)	Assembler	Scaffolds	Length (Mb)	N50 (Kb)	Duplicated	Fragmented	Missing	Single copy
L15831	L15831	T. abietinum	Downloaded from JGI										Download from JGI	587	40.609	172.471	19	28	50	2801
TA100012M1	TA-1000-12	T. abietinum	NovaSeq I - 2x150	SRR13427707	7038	17.9033	388						SPAdes	4018	40.3098	66.829	18	18	45	2817
TA100117M1	TA-1001-17	T. abietinum	NovaSeq I - 2x150	SRR13427706	6757	17.2397	399						SPAdes	2549	39.0545	71.228	15	21	53	2809
TA100119M1	TA-1001-19	T. abietinum	NovaSeq I - 2x150	SRR13427612	8765	22.6017	408						SPAdes	2314	38.9423	94.599	16	21	49	2812
TA10011M2	TA-1001-1	T. abietinum	NovaSeq I - 2x150	SRR13427601	6553	17.8968	408						SPAdes	2236	38.411	77.669	12	23	54	2809
TA100122M1	TA-1001-22	T. abietinum	NovaSeq I - 2x150	SRR13427590	5718	15.3583	409						SPAdes	2636	38.3586	70.886	10	26	41	2821
TA100317M1	TA-1003-17	T. abietinum	HiSeq 4000 - 2x150	SRR13427579	2992	7.48144	281						SPAdes	4285	38.5255	26.147	11	75	86	2726
TA10031M1	TA-1003-1	T. abietinum	HiSeq 4000 - 2x150	SRR13427568	3054	7.41643	274						SPAdes	3906	38.1984	27.991	10	71	71	2746
TA100410M2	TA-1004-10	T. abietinum	HiSeq 4000 - 2x150	SRR13427557	3822	9.60721	338						SPAdes	3311	38.5555	38.557	14	40	56	2788
TA10042M3	TA-1004-2	T. abietinum	HiSeq 4000 - 2x150	SRR13427546	3513	8.5174	286						SPAdes	3241	38.4096	40.142	12	37	51	2798
TA10043M1	TA-1004-3	T. abietinum	HiSeq 4000 - 2x150	SRR13427535	2994	7.31604	280						SPAdes	3817	38.0573	27.684	9	73	83	2733
TA10045M1	TA-1004-5	T. abietinum	HiSeq 4000 - 2x150	SRR13427705	2931	7.25452	270						SPAdes	4311	37.8842	22.291	11	88	102	2697
TA100513M1	TA-1005-13	T. abietinum	HiSeq 4000 - 2x150	SRR13427694	5421	13.3936	253						SPAdes	2933	38.4276	54.161	9	23	50	2816
TA10051M1	TA-1005-1	T. abietinum	HiSeq 4000 - 2x150	SRR13427683	4411	10.6825	286						SPAdes	3212	38.7409	44.285	11	34	56	2797
TA100520M1	TA-1005-20	T. abietinum	HiSeq 4000 - 2x150	SRR13427672	3258	7.83122	282						SPAdes	4198	38.5971	25.682	17	61	75	2745
TA10056M2	TA-1005-6	T. abietinum	HiSeq 4000 - 2x150	SRR13427661	4040	9.6784	272						SPAdes	3031	38.2128	49.595	12	36	58	2792
TA10056M4	TA-1005-6	T. abietinum	HiSeq 4000 - 2x150	SRR13427650	4805	11.8019	274						SPAdes	3081	38.5887	52.773	10	25	52	2811
TA10058M1	TA-1005-8	T. abietinum	HiSeq 4000 - 2x150	SRR13427639	5724	14.1469	276						SPAdes	2818	38.4557	58.555	13	30	55	2800
TA100610M1	TA-1006-10	T. abietinum	HiSeq 4000 - 2x150	SRR13427628	3342	8.76965	272						SPAdes	4030	38.6565	26.197	11	62	77	2748
TA100612M2	TA-1006-12	T. abietinum	HiSeq 4000 - 2x150	SRR13427617	5582	15.2256	259						SPAdes	2891	38.9173	47.816	12	28	46	2812
TA100615M3	TA-1006-15	T. abietinum	HiSeq 4000 - 2x150	SRR13427613	3619	9.13776	273						SPAdes	3304	38.4749	38.968	12	37	51	2798
TA10062M3	TA-1006-2	T. abietinum	HiSeq 4000 - 2x150	SRR13427611	4123	10.1914	262						SPAdes	3001	38.0696	49.034	9	38	53	2798
TA100717M1	TA-1007-17	T. abietinum	HiSeq 4000 - 2x150	SRR13427610	6861	18.3465	198						SPAdes	3263	38.7657	41.944	16	24	54	2804
TA10071M1	TA-1007-1	T. abietinum	HiSeq 4000 - 2x150	SRR13427609	6462	17.6858	207						SPAdes	3306	38.9037	41.792	11	29	55	2803
TA10073M2	TA-1007-3	T. abietinum	HiSeq 4000 - 2x150	SRR13427608	8754	23.9728	218						SPAdes	3410	39.6569	44.481	13	30	57	2798
TA10075M1	TA-1007-5	T. abietinum	HiSeq 4000 - 2x150	SRR13427607	6608	17.8594	247						SPAdes	2963	38.7256	49.231	10	30	56	2802
TA10076M3	TA-1007-6	T. abietinum	HiSeq 4000 - 2x150	SRR13427606	3006	7.71492	290						SPAdes	4127	38.1456	22.579	11	105	90	2692
TA100811M3	TA-1008-11	T. abietinum	HiSeq 4000 - 2x150	SRR13427605	4037	10.8099	297						SPAdes	3192	39.0916	46.673	15	39	61	2783
TA10081M1	TA-1008-1	T. abietinum	HiSeq 4000 - 2x150	SRR13427604	6096	16.2484	305						SPAdes	2770	38.9786	56.867	13	28	52	2805
TA100820M1	TA-1008-20	T. abietinum	HiSeq 4000 - 2x150	SRR13427603	6158	16.5265	276						SPAdes	2830	38.5842	54.388	10	31	48	2809
TA10082M2	TA-1008-2	T. abietinum	HiSeq 4000 - 2x150	SRR13427602	4151	11.0955	291						SPAdes	3178	38.5867	46.126	13	36	53	2796
TA10082M3	TA-1008-2	T. abietinum	HiSeq 4000 - 2x150	SRR13427600	4749	12.5703	308						SPAdes	2884	38.4882	49.213	15	31	51	2801
TA10086M1	TA-1008-6	T. abietinum	HiSeq 4000 - 2x150	SRR13427599	3992	10.3031	310						SPAdes	3206	39.0594	43.581	15	37	57	2789
TA10088M1	TA-1008-8	T. abietinum	HiSeq 4000 - 2x150	SRR13427598	3714	9.29813	285						SPAdes	3132	38.053	35.673	11	37	72	2778
TA100912M1	TA-1009-12	T. abietinum	HiSeq 4000 - 2x150	SRR13427597	4852	12.8626	302						SPAdes	2775	38.5982	51.617	14	29	49	2806
TA100919M3	TA-1009-19	T. abietinum	HiSeq 4000 - 2x150	SRR13427596	5254	13.7632	287						SPAdes	2848	38.586	53.201	10	34	50	2804
TA10091M3	TA-1009-1	T. abietinum	HiSeq 4000 - 2x150	SRR13427595	4620	12.2294	295						SPAdes	3100	38.8741	47.413	13	32	49	2804
TA10093M2	TA-1009-3	T. abietinum	HiSeq 4000 - 2x150	SRR13427594	4587	12.1062	309						SPAdes	2867	38.7013	53.008	11	35	56	2796
TA10094M1	TA-1009-4	T. abietinum	HiSeq 4000 - 2x150	SRR13427593	4132	10.7594	279						SPAdes	3214	38.7079	40.79	13	33	59	2793
TA10098M3	TA-1009-8	T. abietinum	HiSeq 4000 - 2x150	SRR13427592	3773	10.0287	299						SPAdes	3024	38.4916	44.481	11	34	55	2798
TA101010M2	TA-1010-10	T. abietinum	HiSeq 4000 - 2x150	SRR13427591	4690	12.495	292						SPAdes	3332	39.4937	45.99	18	30	49	2801
TA101012M2	TA-1010-12	T. abietinum	HiSeq 4000 - 2x150	SRR13427589	3623	9.72255	285						SPAdes	3542	38.8638	36.324	14	38	55	2791
TA101019M1	TA-1010-19	T. abietinum	HiSeq 4000 - 2x150	SRR13427588	6455	16.9164	286						SPAdes	2884	38.9874	52.901	16	28	49	2805
TA10101M1	TA-1010-1	T. abietinum	HiSeq 4000 - 2x150	SRR13427587	5500	14.4245	314						SPAdes	2914	39.0582	56.467	12	29	50	2807
TA10106M1	TA-1010-6	T. abietinum	HiSeq 4000 - 2x150	SRR13427586	4922	14.8748	289						Canu	12	49.44	435.42	17	23	44	2814
			PacBio RS II 15 Kb	SRR13427585	719.6			15.7	10.88	12	19	8.15
TA101112M2	TA-1011-12	T. abietinum	HiSeq 4000 - 2x150	SRR13427584	3194	8.38362	289						SPAdes	4193	38.2974	24.925	13	79	85	2721
TA101119M1	TA-1011-19	T. abietinum	HiSeq 4000 - 2x150	SRR13427583	5161	13.8361	272						SPAdes	3107	38.7586	49.335	14	30	52	2802
TA101126M1	TA-1011-26	T. abietinum	HiSeq 4000 - 2x150	SRR13427582	5461	14.4078	280						SPAdes	3277	39.4055	44.349	16	26	52	2804
TA101131M1	TA-1011-31	T. abietinum	HiSeq 4000 - 2x150	SRR13427581	3884	10.1833	283						SPAdes	3152	38.3327	42.766	14	29	60	2795
TA10125M1	TA-1012-5	T. abietinum	HiSeq 4000 - 2x150	SRR13427580	5932	16.2436	264						SPAdes	2919	38.6061	46.695	11	37	54	2796
TA10127M1	TA-1012-7	T. abietinum	HiSeq 4000 - 2x150	SRR13427578	5024	13.0827	295						SPAdes	2781	38.5585	51.868	11	33	46	2808
TA10133M2	TA-1013-3	T. abietinum	HiSeq 4000 - 2x150	SRR13427577	3864	10.1679	268						SPAdes	3344	38.7717	38.153	13	43	62	2780
TA10137M1	TA-1013-7	T. abietinum	HiSeq 4000 - 2x150	SRR13427576	3187	8.44578	288						SPAdes	3749	38.1305	28.573	13	63	86	2736
TA10139M1	TA-1013-9	T. abietinum	HiSeq 4000 - 2x150	SRR13427575	7206	20.0096	296						SPAdes	2746	38.4992	50.393	16	34	50	2798
TA10184M2	TA-1018-4	T. abietinum	NovaSeq I - 2x150	SRR13427574	6599	16.8695	422						SPAdes	2833	38.3116	61.596	13	18	47	2820
TA10191M1	TA-1019-1	T. abietinum	NovaSeq I - 2x150	SRR13427573	7023	17.7458	415						SPAdes	2566	38.5851	69.723	10	23	44	2821
TA10201M1	TA-1020-1	T. abietinum	NovaSeq I - 2x150	SRR13427572	7738	20.172	391						SPAdes	2478	38.1065	73.534	12	26	44	2816
TA10202M2	TA-1020-2	T. abietinum	NovaSeq I - 2x150	SRR13427571	6539	16.5922	410						SPAdes	2409	38.115	75.106	15	17	50	2816
TA10221M1	TA-1022-1	T. abietinum	NovaSeq I - 2x150	SRR13427570	6217	17.3323	412						SPAdes	3285	38.9131	40.994	12	21	50	2815
TA10222M2	TA-1022-2	T. abietinum	NovaSeq I - 2x150	SRR13427569	5841	15.4235	336						SPAdes	3600	38.1426	36.839	10	24	57	2807
TA10233M3	TA-1023-3	T. abietinum	NovaSeq I - 2x150	SRR13427567	5599	15.6092	408						SPAdes	2995	37.8736	44.465	13	18	51	2816
TA10236M1	TA-1023-6	T. abietinum	NovaSeq I - 2x150	SRR13427566	6785	17.4544	426						SPAdes	3016	38.4034	49.36	14	27	51	2806
TA102410M1	TA-1024-10	T. abietinum	HiSeq 4000 - 2x150	SRR13427565	5499	12.542	290						SPAdes	3353	39.6837	40.064	16	26	52	2804
TA102411M1	TA-1024-11	T. abietinum	HiSeq 4000 - 2x150	SRR13427564	4753	12.0395	279						SPAdes	4538	40.8993	31.599	15	25	57	2801
TA10241M3	TA-1024-1	T. abietinum	HiSeq 4000 - 2x150	SRR13427563	2613	6.55068	278						SPAdes	5493	38.6176	12.007	15	173	169	2541
TA10242M1	TA-1024-2	T. abietinum	HiSeq 4000 - 2x150	SRR13427562	4039	10.1034	272						SPAdes	4033	39.677	32.266	17	44	59	2778
TA10244M1	TA-1024-4	T. abietinum	HiSeq 4000 - 2x150	SRR13427561	2643	6.59673	278						SPAdes	5335	39.4265	13.322	8	147	161	2582
TA10244M2	TA-1024-4	T. abietinum	HiSeq 4000 - 2x150	SRR13427560	2893	7.29733	272						SPAdes	4836	39.6676	15.93	13	130	144	2611
TA10245M3	TA-1024-5	T. abietinum	HiSeq 4000 - 2x150	SRR13427559	6837	17.3761	324						SPAdes	4151	41.2627	39.689	16	25	49	2808
TA10248M1	TA-1024-8	T. abietinum	HiSeq 4000 - 2x150	SRR13427558	4304	10.9423	281						SPAdes	4058	40.1805	33.961	20	38	60	2780
TA10249M3	TA-1024-9	T. abietinum	HiSeq 4000 - 2x150	SRR13427556	3373	8.51626	265						SPAdes	5934	40.7133	18.426	18	100	104	2676
TA102510M2	TA-1025-10	T. abietinum	HiSeq 4000 - 2x150	SRR13427555	3218	8.03541	274						SPAdes	4098	39.7341	19.709	11	103	97	2687
TA10251M3	TA-1025-1	T. abietinum	HiSeq 4000 - 2x150	SRR13427554	4576	11.5313	256						SPAdes	4674	40.7733	32.349	14	31	57	2796
TA10252M1	TA-1025-2	T. abietinum	HiSeq 4000 - 2x150	SRR13427553	3210	7.92561	303						SPAdes	6159	40.8167	17.256	15	99	103	2681
TA10252M2	TA-1025-2	T. abietinum	HiSeq 4000 - 2x150	SRR13427552	7673	19.3513	294						SPAdes	4000	40.8783	39.647	19	26	48	2805
TA10253M1	TA-1025-3	T. abietinum	HiSeq 4000 - 2x150	SRR13427551	5142	12.7813	280						SPAdes	4076	40.195	35.903	16	33	54	2795
TA10254M1	TA-1025-4	T. abietinum	HiSeq 4000 - 2x150	SRR13427550	4405	11.0215	288						SPAdes	4373	40.7873	35.458	18	33	59	2788
TA10255M3	TA-1025-5	T. abietinum	HiSeq 4000 - 2x150	SRR13427549	3663	9.27421	266						SPAdes	4229	39.4705	28.63	13	48	63	2774
TA10257M2	TA-1025-7	T. abietinum	HiSeq 4000 - 2x150	SRR13427548	3861	9.72532	273						SPAdes	4733	40.7734	28.975	14	54	67	2763
TA10258M1	TA-1025-8	T. abietinum	HiSeq 4000 - 2x150	SRR13427547	4282	10.9664	279						SPAdes	4710	40.8115	33.501	18	22	59	2799
TA10259M1	TA-1025-9	T. abietinum	HiSeq 4000 - 2x150	SRR13427545	4213	10.5294	274						SPAdes	4472	40.4657	31.58	10	44	52	2792
TA10264M3	TA-1026-4	T. abietinum	HiSeq 4000 - 2x150	SRR13427544	5405	13.2509	280						SPAdes	3156	39.1802	47.962	16	26	62	2794
TA10271M1	TA-1027-1	T. abietinum	NovaSeq I - 2x150	SRR13427543	5321	14.0651	389						SPAdes	3011	38.2245	46.432	14	24	48	2812
TA10281M3	TA-1028-1	T. abietinum	NovaSeq I - 2x150	SRR13427542	8461	21.426	402						SPAdes	2855	37.9419	52.434	16	21	47	2814
TA10297M1	TA-1029-7	T. abietinum	NovaSeq I - 2x150	SRR13427541	6301	16.3576	401						SPAdes	3328	40.2545	50.344	16	18	57	2807
TA10299M1	TA-1029-9	T. abietinum	NovaSeq I - 2x150	SRR13427540	5304	13.6595	402						SPAdes	3047	39.2728	50.153	15	25	56	2802
TA10301M1	TA-1030-1	T. abietinum	HiSeq 4000 - 2x150	SRR13427539	2764	6.57958	275						SPAdes	5564	39.2274	16.917	12	106	112	2668
TA10311M2	TA-1031-1	T. abietinum	HiSeq 4000 - 2x150	SRR13427538	4119	9.98665	283						SPAdes	3585	39.0762	39.367	12	33	64	2789
TA10321M1	TA-1032-1	T. abietinum	HiSeq 4000 - 2x150	SRR13427537	4825	11.6647	254						SPAdes	3336	38.7038	42.987	18	30	59	2791
TA10335M2	TA-1033-5	T. abietinum	NovaSeq I - 2x150	SRR13427536	5106	13.7861	439						SPAdes	3467	40.4524	45.53	17	16	46	2819
TA10337M2	TA-1033-7	T. abietinum	NovaSeq I - 2x150	SRR13427534	6502	17.0749	389						SPAdes	3592	40.5097	44.159	15	28	51	2804
TA10339M1	TA-1033-9	T. abietinum	NovaSeq I - 2x150	SRR13427533	6492	17.1765	410						SPAdes	3598	41.5285	43.826	21	27	49	2801
TA10341M1	TA-1034-1	T. abietinum	NovaSeq I - 2x150	SRR13427532	5972	15.8807	415						SPAdes	4139	41.2098	40.923	17	34	46	2801
TA10347M1	TA-1034-7	T. abietinum	NovaSeq I - 2x150	SRR13427531	5816	15.7241	418						SPAdes	3545	40.4932	43.13	15	32	48	2803
TA10349M1	TA-1034-9	T. abietinum	NovaSeq I - 2x150	SRR13427530	6338	17.0545	397						SPAdes	3689	40.8534	45.938	15	25	50	2808
TA10355M3	TA-1035-5	T. abietinum	NovaSeq I - 2x150	SRR13427529	4613	12.4513	397						SPAdes	3264	39.4257	45.926	16	26	47	2809
TA10357M1	TA-1035-7	T. abietinum	NovaSeq I - 2x150	SRR13427528	6901	19.0803	420						SPAdes	3680	40.8405	43.229	18	21	49	2810
TA10361M3	TA-1036-1	T. abietinum	NovaSeq I - 2x150	SRR13427527	6256	16.8826	404						SPAdes	3651	40.6502	44.587	21	25	51	2801
TA10365M3	TA-1036-5	T. abietinum	NovaSeq I - 2x150	SRR13427526	5744	15.3915	413						SPAdes	3621	40.7539	46.257	21	23	48	2806
TA10371M1	TA-1037-1	T. abietinum	NovaSeq I - 2x150	SRR13427525	7504	19.8776	389						SPAdes	4032	41.5113	40.94	14	19	49	2816
TA10377M3	TA-1037-7	T. abietinum	NovaSeq I - 2x150	SRR13427704	5738	15.3595	434						SPAdes	3163	39.568	45.203	16	26	53	2803
TA103810M2	TA-1038-10	T. abietinum	NovaSeq I - 2x150	SRR13427703	5894	15.7165	377						SPAdes	3205	39.6878	46.351	17	18	49	2814
TA10391M2	TA-1039-1	T. abietinum	NovaSeq I - 2x150	SRR13427702	5154	13.7045	383						SPAdes	3876	40.9159	41.85	15	24	48	2811
TA10395M1	TA-1039-5	T. abietinum	NovaSeq I - 2x150	SRR13427701	5977	16.0023	407						SPAdes	3682	40.6305	46.12	15	21	51	2811
TA10407M1	TA-1040-7	T. abietinum	NovaSeq I - 2x150	SRR13427700	6151	16.4784	419						SPAdes	4144	41.836	40.743	22	24	49	2803
TA10409M1	TA-1040-9	T. abietinum	NovaSeq I - 2x150	SRR13427699	6723	18.0267	404						SPAdes	3558	40.4712	46.705	15	26	42	2815
TA10411M1	TA-1041-1	T. abietinum	NovaSeq I - 2x150	SRR13427698	6126	16.2857	429						SPAdes	2853	38.1953	56.526	17	26	47	2808
TA10411M5	TA-1041-1	T. abietinum	HiSeq 4000 - 2x150	SRR13427697	4310	10.5942	283						SPAdes	3221	37.2863	43.675	10	31	53	2804
TA104912M1	TA-1049-12	T. abietinum	NovaSeq I - 2x150	SRR13427696	6061	16.2104	404						SPAdes	2457	39.0043	77.582	18	19	44	2817
TA10491M2	TA-1049-1	T. abietinum	NovaSeq I - 2x150	SRR13427695	6537	17.0274	409						SPAdes	2743	39.4789	70.04	13	24	48	2813
TA10501M3	TA-1050-1	T. abietinum	NovaSeq I - 2x150	SRR13427693	6511	16.8951	417						SPAdes	14686	50.4979	8.52	277	275	267	2079
TA10531M4	TA-1053-1	T. abietinum	NovaSeq I - 2x150	SRR13427692	5364	14.2851	390						SPAdes	3076	39.9488	54.127	16	21	49	2812
TA10551M2	TA-1055-1	T. abietinum	NovaSeq I - 2x150	SRR13427691	6824	17.946	413						SPAdes	1847	36.6793	82.462	13	19	54	2812
TA10553M1	TA-1055-3	T. abietinum	NovaSeq I - 2x150	SRR13427690	8135	21.849	409						SPAdes	1786	36.6759	79.194	13	20	48	2817
TA10555M1	TA-1055-5	T. abietinum	NovaSeq I - 2x150	SRR13427689	7380	19.6521	419						SPAdes	1929	36.4468	83.832	15	20	49	2814
TA10559M1	TA-1055-9	T. abietinum	NovaSeq I - 2x150	SRR13427688	9119	24.1797	413						SPAdes	1910	37.0309	91.017	11	16	48	2823
TA10561M2	TA-1056-1	T. abietinum	NovaSeq I - 2x150	SRR13427687	6006	15.9519	419						SPAdes	3028	40.0062	54.157	13	21	56	2808
TA10565M2	TA-1056-5	T. abietinum	NovaSeq I - 2x150	SRR13427686	6028	15.8002	406						SPAdes	3064	39.5188	54.729	17	22	55	2804
TA10569M2	TA-1056-9	T. abietinum	NovaSeq I - 2x150	SRR13427685	5931	15.7562	395						SPAdes	3182	39.9469	53.844	12	26	54	2806
TA105710M2	TA-1057-10	T. abietinum	NovaSeq I - 2x150	SRR13427684	5033	13.1865	406						SPAdes	3427	40.3905	48.044	19	23	52	2804
TA10574M3	TA-1057-4	T. abietinum	NovaSeq I - 2x150	SRR13427682	7549	19.8257	410						SPAdes	2924	39.9082	62.767	17	24	52	2805
TA10576M3	TA-1057-6	T. abietinum	NovaSeq I - 2x150	SRR13427681	6728	16.9151	417						SPAdes	2883	39.5385	56.614	16	15	53	2814
TA1108	TA-1108	T. abietinum	NovaSeq I - 2x150	SRR13427680	6135	14.4613	390						SPAdes	3617	40.7367	45.576	14	30	48	2806
TA1110	TA-1110	T. abietinum	NovaSeq I - 2x150	SRR13427679	7997	20.9946	387						SPAdes	3596	41.2688	43.507	19	17	46	2816
TA1127	TA-1127	T. abietinum	NovaSeq I - 2x150	SRR13427678	6279	16.5603	408						SPAdes	3205	39.9936	49.19	17	19	57	2805
TA1129	TA-1129	T. abietinum	NovaSeq I - 2x150	SRR13427677	9322	24.5855	399						SPAdes	3233	40.4278	50.603	19	16	53	2810
TA1130	TA-1130	T. abietinum	NovaSeq I - 2x150	SRR13427676	5538	14.7016	420						SPAdes	3799	40.7136	41.85	16	24	55	2803
TA1134	TA-1134	T. abietinum	NovaSeq I - 2x150	SRR13427675	5531	14.7779	402						SPAdes	3518	40.1536	44.022	19	21	54	2804
TA1136	TA-1136	T. abietinum	NovaSeq I - 2x150	SRR13427674	6766	17.7724	558						SPAdes	3372	40.0006	48.498	18	24	53	2803
TA1140	TA-1140	T. abietinum	NovaSeq I - 2x150	SRR13427673	6374	17.0679	384						SPAdes	3898	41.4028	40.669	19	20	51	2808
TA1141	TA-1141	T. abietinum	NovaSeq I - 2x150	SRR13427671	5764	15.8843	434						SPAdes	3771	40.6381	46.94	15	23	53	2807
TA1145	TA-1145	T. abietinum	NovaSeq I - 2x150	SRR13427670	6242	16.4538	422						SPAdes	7579	44.503	34.781	21	24	49	2804
TA1146	TA-1146	T. abietinum	NovaSeq I - 2x150	SRR13427669	7384	19.659	406						SPAdes	3442	40.9365	48.649	16	22	52	2808
TA1148	TA-1148	T. abietinum	NovaSeq I - 2x150	SRR13427668	8583	22.8606	435						SPAdes	7054	46.0239	30.85	46	50	53	2749
TA1152	TA-1152	T. abietinum	NovaSeq I - 2x150	SRR13427667	6771	18.1944	424						SPAdes	3531	41.0504	46.507	15	24	47	2812
TB10131M2	TB-1013-1	T. biforme	HiSeq 4000 - 2x150	SRR13427666	1787	4.47	177						SPAdes	2331	34.7566	50.973	13	24	60	2801
TF10001M1	TF-1001-1	T. fuscoviolaceum	HiSeq 4000 - 2x150	SRR13427665	5926	13.71	272						SPAdes	3975	40.2469	43.891	10	24	54	2810
TF100210M3	TF-1002-10	T. fuscoviolaceum	HiSeq 4000 - 2x150	SRR13427664	5142	13.2191	397						Canu	12	59.0934	5547.78	18	16	49	2815
			PacBio RS II 15 Kb	SRR13427663	546.5			15.6	8.54	9.8	15.9	5.3
			PacBio RS II 15 Kb	SRR13427662	656.1			13	8.56	8.4	14.8	5.36
TF10022M1	TF-1002-2	T. abietinum	NovaSeq I - 2x150	SRR13427660	5959	16.5833	416						SPAdes	2432	38.8463	63.66	11	27	54	2806
TF10023M1	TF-1002-3	T. fuscoviolaceum	NovaSeq I - 2x150	SRR13427659	5210	12.9077	405						SPAdes	3490	40.6781	47.315	10	22	55	2811
TF10024M3	TF-1002-4	T. fuscoviolaceum	NovaSeq I - 2x150	SRR13427658	4841	11.7585	402						SPAdes	3664	40.4695	42.628	10	18	49	2821
TF10025M3	TF-1002-5	T. fuscoviolaceum	NovaSeq I - 2x150	SRR13427657	5722	14.2611	390						SPAdes	3733	40.7877	45.809	10	16	45	2827
TF10027M2	TF-1002-7	T. fuscoviolaceum	NovaSeq I - 2x150	SRR13427656	4270	10.6458	407						SPAdes	3677	40.6187	45.173	12	14	48	2824
TF10032M1	TF-1003-2	T. fuscoviolaceum	HiSeq 4000 - 2x150	SRR13427655	3483	8.04974	281						SPAdes	4629	40.4737	26.474	11	52	84	2751
TF10033M2	TF-1003-3	T. fuscoviolaceum	NovaSeq I - 2x150	SRR13427654	4921	12.1294	402						SPAdes	3764	40.6393	45.791	10	19	54	2815
TF10034M2	TF-1003-4	T. fuscoviolaceum	NovaSeq I - 2x150	SRR13427653	5032	12.3943	384						SPAdes	3905	40.6022	42.251	9	22	54	2813
TF10035M2	TF-1003-5	T. fuscoviolaceum	NovaSeq I - 2x150	SRR13427652	5910	14.5684	443						SPAdes	3760	41.0129	45.024	12	21	53	2812
TF10041M1	TF-1004-1	T. fuscoviolaceum	NovaSeq I - 2x150	SRR13427651	5917	14.7177	408						SPAdes	3614	40.7698	43.381	10	22	51	2815
TF10043M1	TF-1004-3	T. fuscoviolaceum	NovaSeq I - 2x150	SRR13427649	5521	13.5203	407						SPAdes	3770	40.9754	41.32	10	24	51	2813
TF10044M2	TF-1004-4	T. fuscoviolaceum	NovaSeq I - 2x150	SRR13427648	6605	16.2553	434						SPAdes	3478	40.9597	49.567	14	15	45	2824
TF10051M1	TF-1005-1	T. abietinum	HiSeq 4000 - 2x150	SRR13427647	5243	13.7113	403						SPAdes	2440	38.5167	65.594	13	23	49	2813
TF10072M2	TF-1007-2	T. fuscoviolaceum	NovaSeq I - 2x150	SRR13427646	5548	13.6686	410						SPAdes	3632	40.5229	48.44	9	14	51	2824
TF10081M3	TF-1008-1	T. fuscoviolaceum	HiSeq 4000 - 2x150	SRR13427645	3140	7.20121	264						SPAdes	5819	40.4411	16.519	5	110	119	2664
TF10091M1	TF-1009-1	T. fuscoviolaceum	NovaSeq I - 2x150	SRR13427644	5041	12.4233	394						SPAdes	3855	40.9912	41.916	16	16	48	2818
TF10092M2	TF-1009-2	T. fuscoviolaceum	NovaSeq I - 2x150	SRR13427643	5355	13.0693	418						SPAdes	3766	40.874	41.386	13	18	48	2819
TF10093M3	TF-1009-3	T. abietinum	NovaSeq I - 2x150	SRR13427642	5286	15.1188	419						SPAdes	2676	39.1639	58.315	17	23	56	2802
TF10094M2	TF-1009-4	T. fuscoviolaceum	NovaSeq I - 2x150	SRR13427641	5621	13.9526	389						SPAdes	3712	40.7492	43.126	9	15	52	2822
TF10111M1	TF-1011-1	T. fuscoviolaceum	NovaSeq I - 2x150	SRR13427640	3164	7.64248	387						SPAdes	4310	40.7975	36.882	12	18	50	2818
TF10113M1	TF-1011-3	T. fuscoviolaceum	NovaSeq I - 2x150	SRR13427638	8267	20.3652	406						SPAdes	3557	40.702	46.289	10	15	49	2824
TF10114M1	TF-1011-4	T. fuscoviolaceum	NovaSeq I - 2x150	SRR13427637	6859	16.5947	423						SPAdes	3938	41.5049	49.065	9	16	48	2825
TF10117M2	TF-1011-7	T. fuscoviolaceum	NovaSeq I - 2x150	SRR13427636	5264	12.9081	379						SPAdes	4293	40.4502	30.836	10	28	61	2799
TF10117M31	TF-1011-7	T. fuscoviolaceum	HiSeq 4000 - 2x150	SRR13427635	5674	13.0961	315						SPAdes	3967	40.6946	39.042	11	32	46	2809
TF10121M2	TF-1012-1	T. fuscoviolaceum	HiSeq 4000 - 2x150	SRR13427634	4040	9.37974	298						SPAdes	3986	40.1965	35.71	9	28	48	2813
TF10122M1	TF-1012-2	T. fuscoviolaceum	NovaSeq I - 2x150	SRR13427633	6384	15.6368	384						SPAdes	3911	41.1658	43.923	13	16	53	2816
TF10123M3	TF-1012-3	T. fuscoviolaceum	HiSeq 4000 - 2x150	SRR13427632	4458	10.261	304						SPAdes	4102	40.3332	36.544	12	18	52	2816
TF10125M2	TF-1012-5	T. fuscoviolaceum	NovaSeq I - 2x150	SRR13427631	6889	16.91	416						SPAdes	3851	41.169	46.173	12	21	48	2817
TF10131M2	TF-1013-1	T. fuscoviolaceum	NovaSeq I - 2x150	SRR13427630	6153	14.9897	360						SPAdes	4134	40.4589	33.55	11	20	54	2813
TF10132M2	TF-1013-2	T. fuscoviolaceum	NovaSeq I - 2x150	SRR13427629	6441	15.4835	406						SPAdes	3785	41.1129	45.485	11	17	58	2812
TF10134M2	TF-1013-4	T. abietinum	NovaSeq I - 2x150	SRR13427627	5996	16.8368	416						SPAdes	2698	39.0538	63.947	11	25	47	2815
TF10135M2	TF-1013-5	T. fuscoviolaceum	HiSeq 4000 - 2x150	SRR13427626	4128	9.42987	360						SPAdes	4297	40.5267	36.47	9	34	54	2801
TF10138M2	TF-1013-8	T. fuscoviolaceum	NovaSeq I - 2x150	SRR13427625	6674	16.3472	418						SPAdes	3510	40.9488	49.509	10	19	46	2823
TF101410M1	TF-1014-10	T. fuscoviolaceum	HiSeq 4000 - 2x150	SRR13427624	5074	10.6768	266						SPAdes	4388	39.7977	31.294	15	21	66	2796
TF10141M2	TF-1014-1	T. fuscoviolaceum	NovaSeq I - 2x150	SRR13427623	4945	10.8875	411						SPAdes	4565	40.8529	31.829	12	21	55	2810
TF10142M1	TF-1014-2	T. fuscoviolaceum	HiSeq 4000 - 2x150	SRR13427622	7787	16.5064	279						SPAdes	4324	40.3728	35.011	8	21	59	2810
TF10143M1	TF-1014-3	T. fuscoviolaceum	HiSeq 4000 - 2x150	SRR13427621	4406	9.38692	273						SPAdes	4770	40.2516	27.239	11	34	65	2788
TF10143M31	TF-1014-3	T. fuscoviolaceum	HiSeq 4000 - 2x150	SRR13427620	6828	14.5108	308						SPAdes	4323	40.4883	33.286	11	22	57	2808
TF10147M1	TF-1014-7	T. fuscoviolaceum	HiSeq 4000 - 2x150	SRR13427619	4809	10.0602	277						SPAdes	5683	40.8525	20.984	11	46	80	2761
TF10147M13	TF-1014-7	T. fuscoviolaceum	HiSeq 4000 - 2x150	SRR13427618	3866	8.07019	280						SPAdes	5133	40.8995	27.508	12	25	67	2794
TF10147M9	TF-1014-7	T. fuscoviolaceum	NovaSeq I - 2x150	SRR13427616	5292	11.7982	385						SPAdes	4731	40.7649	30.969	12	16	67	2803
TF10148M2	TF-1014-8	T. fuscoviolaceum	HiSeq 4000 - 2x150	SRR13427615	6655	13.8952	291						SPAdes	4633	40.1621	31.829	9	23	60	2806
TF10149M3	TF-1014-9	T. fuscoviolaceum	HiSeq 4000 - 2x150	SRR13427614	5962	12.4686	299						SPAdes	4334	39.9667	32.15	10	21	61	2806
Median (no PacBio)						13.9239								3543.5	39.6857	44.317				2805
Standard deviation (no PacBio)						4.00539								1201.81	1.56391	14.4218				67.6568
Assemblies can be downloaded from https://bit.ly/2IZFQXm
