## Supplementary_Figures_Tables for "Molecular diversity maintained by long-term balancing selection in mating loci defines multiple mating types in fungi": Supplementary Table 2.xlsx

### Sheet: SupplementaryTables
Supplementary Table 2. Mating gene clade/allele designation
			Translocations in the mating region?	Gene clade (»allelic class) designation1 (Supplementary Figure 4)								Type of wild original cross2		Selected for experiment crosses
Specimen name	Descended from	Species		aHD2	aHD1	bHD2	bHD1	STE3.2	Phe3.2	STE3.4	Phe3.4	MATA	MATB	Supplementary Table 6
L15831	L15831	T. abietinum		11	3	3	3	4	4-D	9	9-A
TA100012M1	TA-1000-12	T. abietinum		9	22	7	Lost	1	1-A	8	8-A			YES
TA10011M2	TA-1001-1	T. abietinum		6	24	7	Lost	2	2-A	2	2-A
TA100117M1	TA-1001-17	T. abietinum		8	27	6	8	1	1-A	1	1-B			YES
TA100119M1	TA-1001-19	T. abietinum		24	20	2	4	3	3-A	12	12-A
TA100122M1	TA-1001-22	T. abietinum		7	26	8	5	5	5-C	9	9-A
TA10031M1	TA-1003-1	T. abietinum		10	23	3	3	4	4-G	7	7-G
TA100317M1	TA-1003-17	T. abietinum		2	10	2	4	Incomplete	1-A	13	13-A
TA100410M2	TA-1004-10	T. abietinum		23	19	2	4	2	2-A	2	2-A
TA10042M3	TA-1004-2	T. abietinum		10	23	6	8	2	2-A	11	11-B
TA10043M1	TA-1004-3	T. abietinum		17	12	8	5	3	3-B	10	10-C
TA10045M1	TA-1004-5	T. abietinum		23	19	2	4	4	4-H	3	3-A
TA10051M1	TA-1005-1	T. abietinum		18	7	1	2	5	5-C	6	6-B
TA100513M1	TA-1005-13	T. abietinum		10	23	8	5	5	5-C	2	2-A			YES
TA100520M1	TA-1005-20	T. abietinum		3	21	8	5	3	3-A	9	9-A			YES
TA10056M2	TA-1005-6	T. abietinum		12	5	Lost	1	1	1-A	2	2-A	Distinct beta complex	Distinct STE3.4	YES
TA10056M4	TA-1005-6	T. abietinum		12	5	7	Lost	1	1-A	8	8-A			YES
TA10058M1	TA-1005-8	T. abietinum		10	23	8	5	3	3-A	9	9-A			YES
TA100610M1	TA-1006-10	T. abietinum		18	7	5	7	1	1-A	9	9-A			YES
TA100612M2	TA-1006-12	T. abietinum		11	3	4	6	5	5-A	8	8-A
TA100615M3	TA-1006-15	T. abietinum		3	Incomplete	2	4	4	4-H	13	13-A
TA10062M3	TA-1006-2	T. abietinum		3	21	7	Lost	4	4-H	12	12-A			YES
TA10071M1	TA-1007-1	T. abietinum		21	18	6	8	3	3-A	11	11-A
TA100717M1	TA-1007-17	T. abietinum	aHD and bHD split	11	3	1	2	3	3-A	13	13-A
TA10073M2	TA-1007-3	T. abietinum		18	7	7	Lost	1	1-A	9	9-A
TA10075M1	TA-1007-5	T. abietinum		7	26	5	7	3	3-A	5	5-A			YES
TA10076M3	TA-1007-6	T. abietinum		3	21	1	2	2	2-A	7	7-C
TA10081M1	TA-1008-1	T. abietinum		19	8	2	4	5	5-A	11	11-A
TA100811M3	TA-1008-11	T. abietinum		9	22	3	3	3	3-A	4	4-A			YES
TA10082M3	TA-1008-2	T. abietinum		15	1	2	4	5	5-A	12	12-A	Distinct	Distinct STE3.4
TA10082M2	TA-1008-2	T. abietinum		19	8	4	6	5	5-A	8	8-A
TA100820M1	TA-1008-20	T. abietinum		14	2	1	2	1	1-A	11	11-A
TA10086M1	TA-1008-6	T. abietinum		10	23	3	3	1	1-A	1	1-A
TA10088M1	TA-1008-8	T. abietinum		20	17	Lost	1	2	2-A	2	2-A
TA10091M3	TA-1009-1	T. abietinum		4	28	3	3	3	3-A	4	4-A			YES
TA100912M1	TA-1009-12	T. abietinum		7	26	4	6	5	5-A	2	2-A
TA100919M3	TA-1009-19	T. abietinum		1	9	8	5	4	4-D	7	7-C
TA10093M2	TA-1009-3	T. abietinum		24	20	2	4	5	5-A	1	1-A			YES
TA10094M1	TA-1009-4	T. abietinum		24	20	2	4	3	3-A	6	6-B			YES
TA10098M3	TA-1009-8	T. abietinum		9	22	Lost	1	5	5-A	6	6-B			YES
TA10101M1	TA-1010-1	T. abietinum		26	6	7	Lost	4	4-D	5	5-A
TA101010M2	TA-1010-10	T. abietinum		5	25	8	5	4	4-D	12	12-A
TA101012M2	TA-1010-12	T. abietinum		5	25	1	2	4	4-M	10	10-D
TA101019M1	TA-1010-19	T. abietinum		12	5	Not detected	1	5	5-A	1	1-A
TA10106M1	TA-1010-6	T. abietinum		21	18	4	6	3	3-A	5	5-A			YES
TA101112M2	TA-1011-12	T. abietinum		10	23	7	Not detected	4	4-D	4	4-A
TA101119M1	TA-1011-19	T. abietinum		9	22	5	7	1	1-A	12	12-A			YES
TA101126M1	TA-1011-26	T. abietinum		12	5	3	3	2	2-A	4	4-A
TA101131M1	TA-1011-31	T. abietinum		11	3	4	6	5	5-A	11	11-A
TA10125M1	TA-1012-5	T. abietinum		11	3	7	Lost	2	2-D	10	10-D
TA10127M1	TA-1012-7	T. abietinum		3	21	4	6	2	2-A	4	4-A
TA10133M2	TA-1013-3	T. abietinum		3	21	8	5	1	1-A	13	13-A
TA10137M1	TA-1013-7	T. abietinum		6	24	7	Lost	5	5-A	8	8-A			YES
TA10139M1	TA-1013-9	T. abietinum		6	24	3	3	4	4-D	7	7-C			YES
TA10184M2	TA-1018-4	T. abietinum		8	27	1	2	4	4-J	13	13-B
TA10191M1	TA-1019-1	T. abietinum	Phe3.4 and STE3.4 moved	15	1	4	6	3	3-A	11	11-B
TA10201M1	TA-1020-1	T. abietinum		18	7	4	6	3	3-A	8	8-A
TA10202M2	TA-1020-2	T. abietinum		20	17	3	3	5	5-C	12	12-A
TA10221M1	TA-1022-1	T. abietinum		10	23	6	8	5	5-A	1	1-A
TA10222M2	TA-1022-2	T. abietinum		23	19	1	2	3	3-A	2	2-B
TA10233M3	TA-1023-3	T. abietinum		10	23	4	6	2	2-B	12	12-A
TA10236M1	TA-1023-6	T. abietinum		2	10	3	3	3	3-A	4	4-A
TA10241M3	TA-1024-1	T. abietinum	aHD and bHD split	18	7	Lost	8	3	3-A	6	6-A
TA102410M1	TA-1024-10	T. abietinum		13	4	2	4	5	5-A	8	8-A
TA102411M1	TA-1024-11	T. abietinum		14	2	2	4	2	2-A	8	8-A
TA10242M1	TA-1024-2	T. abietinum		12	5	7	Lost	1	1-A	11	11-A
TA10244M2	TA-1024-4	T. abietinum		15	1	1	2	1	1-A	12	12-A	Distinct	???
TA10244M1	TA-1024-4	T. abietinum	aHD and bHD moved from bfg and GLGEN	2	10	Lost	1	1	1-A	12	12-A
TA10245M3	TA-1024-5	T. abietinum		8	27	2	4	2	2-A	1	1-A			YES
TA10248M1	TA-1024-8	T. abietinum		3	21	2	4	3	3-A	5	5-A
TA10249M3	TA-1024-9	T. abietinum		23	19	5	7	3	3-A	7	7-A
TA10251M3	TA-1025-1	T. abietinum		11	3	3	3	5	5-A	3	3-B
TA102510M2	TA-1025-10	T. abietinum		10	23	Lost	1	3	3-A	9	9-A			YES
TA10252M1	TA-1025-2	T. abietinum		10	23	7	Lost	1	1-A	13	13-C	???	Distinct	YES
TA10252M2	TA-1025-2	T. abietinum		10	23	7	Lost	5	5-A	3	3-B			YES
TA10253M1	TA-1025-3	T. abietinum		3	21	1	2	2	2-A	3	3-A
TA10254M1	TA-1025-4	T. abietinum	Phe3.4 and STE3.4 moved	15	1	1	2	1	1-A	10	10-A
TA10255M3	TA-1025-5	T. abietinum		21	18	4	6	5	5-A	6	6-A
TA10257M2	TA-1025-7	T. abietinum		21	18	7	Lost	1	1-A	12	12-A
TA10258M1	TA-1025-8	T. abietinum		8	27	2	4	1	1-A	13	13-D			YES
TA10259M1	TA-1025-9	T. abietinum		6	24	1	2	2	2-A	8	8-A
TA10264M3	TA-1026-4	T. abietinum		10	23	8	5	2	2-A	6	6-A			YES
TA10271M1	TA-1027-1	T. abietinum	aHD and bHD split	7	26	1	2	5	5-D	13	13-A
TA10281M3	TA-1028-1	T. abietinum		4	28	8	5	4	4-L	12	12-A
TA10297M1	TA-1029-7	T. abietinum		24	20	Lost	1	4	4-I	13	13-E
TA10299M1	TA-1029-9	T. abietinum	aHD and bHD split	12	5	4	6	4	4-I	11	11-A			YES
TA10301M1	TA-1030-1	T. abietinum		11	3	Incomplete	Not detected	1	1-B	11	11-A
TA10311M2	TA-1031-1	T. abietinum		19	8	3	3	2	2-A	10	10-A
TA10321M1	TA-1032-1	T. abietinum		1	9	7	Lost	3	3-A	2	2-A
TA10335M2	TA-1033-5	T. abietinum		3	21	1	2	3	3-A	9	9-A
TA10337M2	TA-1033-7	T. abietinum		Not detected	Not detected	8	5	5	5-A	11	11-A
TA10339M1	TA-1033-9	T. abietinum		15	1	3	3	5	5-A	8	8-A
TA10341M1	TA-1034-1	T. abietinum		6	24	2	4	5	5-A	1	1-A
TA10347M1	TA-1034-7	T. abietinum		6	24	3	3	3	3-A	3	3-A
TA10349M1	TA-1034-9	T. abietinum		17	12	5	7	3	3-A	12	12-A
TA10355M3	TA-1035-5	T. abietinum		4	28	2	4	2	2-A	1	1-A			YES
TA10357M1	TA-1035-7	T. abietinum		26	6	1	2	3	3-A	7	7-B
TA10361M3	TA-1036-1	T. abietinum		14	2	3	3	4	4-D	11	11-A
TA10365M3	TA-1036-5	T. abietinum		21	18	Lost	1	2	2-A	11	11-A
TA10371M1	TA-1037-1	T. abietinum	aHD and bHD split	19	8	2	4	2	2-A	7	7-A
TA10377M3	TA-1037-7	T. abietinum		9	22	Lost	1	5	5-A	7	7-B
TA103810M2	TA-1038-10	T. abietinum		12	5	6	8	5	5-A	9	9-B
TA10391M2	TA-1039-1	T. abietinum		4	28	Not detected	1	5	5-A	10	10-A
TA10395M1	TA-1039-5	T. abietinum		21	18	4	6	5	5-A	1	1-A
TA10407M1	TA-1040-7	T. abietinum		15	1	7	Not detected	4	4-D	4	4-A
TA10409M1	TA-1040-9	T. abietinum		19	8	8	5	1	1-C	10	10-A
TA10411M1	TA-1041-1	T. abietinum		17	12	Lost	1	1	1-A	7	7-D	Distinct alpha complex	???
TA10411M5	TA-1041-1	T. abietinum		8	27	Lost	1	1	1-A	7	7-D
TA10491M2	TA-1049-1	T. abietinum		3	21	Not detected	1	4	4-H	5	5-A
TA104912M1	TA-1049-12	T. abietinum		8	27	8	5	4	4-K	9	9-A
TA10501M3	TA-1050-1	T. abietinum		23	19	3	3	1	1-A	5	5-A
TA10531M4	TA-1053-1	T. abietinum		4	28	1	2	3	3-A	4	4-A
TA10551M2	TA-1055-1	T. abietinum		26	6	Lost	1	4	4-I	10	10-A
TA10553M1	TA-1055-3	T. abietinum		3	21	8	5	5	5-E	10	10-A
TA10555M1	TA-1055-5	T. abietinum		12	5	3	3	3	3-A	10	10-A
TA10559M1	TA-1055-9	T. abietinum		6	24	8	5	5	5-E	2	2-A
TA10561M2	TA-1056-1	T. abietinum		4	28	7	Lost	3	3-A	2	2-A
TA10565M2	TA-1056-5	T. abietinum		1	9	6	8	1	1-B	3	3-A
TA10569M2	TA-1056-9	T. abietinum		11	3	2	4	1	1-B	7	7-A
TA105710M2	TA-1057-10	T. abietinum		5	25	5	7	4	4-F	5	5-A
TA10574M3	TA-1057-4	T. abietinum		24	20	Lost	2	2	2-A	11	11-A
TA10576M3	TA-1057-6	T. abietinum		3	21	3	3	4	4-E	6	6-A
TA1108	TA-1108	T. abietinum		21	18	3	3	3	3-A	2	2-A
TA1110	TA-1110	T. abietinum		3	21	6	8	4	4-D	5	5-A
TA1127	TA-1127	T. abietinum		21	18	3	3	1	1-A	7	7-A
TA1129	TA-1129	T. abietinum		1	9	2	4	5	5-A	10	10-A
TA1130	TA-1130	T. abietinum		23	19	3	3	4	4-D	2	2-A
TA1134	TA-1134	T. abietinum		24	20	8	5	4	4-E	4	4-A
TA1136	TA-1136	T. abietinum		6	24	3	3	5	5-A	6	6-A
TA1140	TA-1140	T. abietinum		6	24	Lost	1	5	5-A	11	11-A
TA1141	TA-1141	T. abietinum		20	17	6	8	4	4-D	2	2-A
TA1145	TA-1145	T. abietinum		5	25	7	Lost	3	3-A	7	7-B
TA1146	TA-1146	T. abietinum		20	17	1	2	1	1-A	8	8-A
TA1148	TA-1148	T. abietinum		12	5	1	2	4	4-D	2	2-A
TA1152	TA-1152	T. abietinum		9	22	4	6	5	5-A	2	2-A
TB10131M2	TB-1013-1	T. biforme		3	21	5	7	3	3-A	1	1-E
TF10001M1	TF-1001-1	T. fuscoviolaceum		16	14	8	5	3	3-A	10	10-B
TF100210M3	TF-1002-10	T. fuscoviolaceum		2	10	7	Lost	1	1-D	10	10-B
TF10022M1	TF-1002-2	T. abietinum		23	19	6	8	5	5-A	6	6-C
TF10023M1	TF-1002-3	T. fuscoviolaceum		9	22	5	7	2	2-C	1	1-C
TF10024M3	TF-1002-4	T. fuscoviolaceum		23	20	6	8	4	4-A	10	10-B
TF10025M3	TF-1002-5	T. fuscoviolaceum		17	11	5	7	5	5-B	2	2-C
TF10027M2	TF-1002-7	T. fuscoviolaceum		13	4	6	8	4	4-A	6	6-D
TF10032M1	TF-1003-2	T. fuscoviolaceum		1	9	7	Lost	4	4-B	2	2-D			YES
TF10033M2	TF-1003-3	T. fuscoviolaceum		24	20	4	6	2	2-C	8	8-B
TF10034M2	TF-1003-4	T. fuscoviolaceum		14	2	6	8	3	3-A	1	1-C			YES
TF10035M2	TF-1003-5	T. fuscoviolaceum		16	14	2	4	2	2-C	13	13-F
TF10041M1	TF-1004-1	T. fuscoviolaceum		25	21	1	2	4	4-C	7	7-E
TF10043M1	TF-1004-3	T. fuscoviolaceum		13	4	3	3	2	2-C	11	11-C
TF10044M2	TF-1004-4	T. fuscoviolaceum		16	14	3	3	2	2-C	6	6-E
TF10051M1	TF-1005-1	T. abietinum		19	8	2	4	5	5-C	13	13-A
TF10072M2	TF-1007-2	T. fuscoviolaceum		21	18	7	Lost	2	2-C	10	10-B
TF10091M1	TF-1009-1	T. fuscoviolaceum		26	6	Lost	1	3	3-A	1	1-C			YES
TF10092M2	TF-1009-2	T. fuscoviolaceum		26	6	Lost	1	3	3-A	1	1-C
TF10093M3	TF-1009-3	T. abietinum		26	6	4	6	5	5-A	9	9-A
TF10094M2	TF-1009-4	T. fuscoviolaceum		13	4	1	2	5	5-B	7	7-E
TF10111M1	TF-1011-1	T. fuscoviolaceum		2	10	2	4	3	3-A	3	3-A
TF10113M1	TF-1011-3	T. fuscoviolaceum		10	23	Lost	1	3	3-A	9	9-C
TF10114M1	TF-1011-4	T. fuscoviolaceum		24	20	3	3	1	1-D	11	11-C
TF10117M2	TF-1011-7	T. fuscoviolaceum		13	4	3	3	2	2-C	10	10-B	Distinct alpha complex	Distinct
TF10117M31	TF-1011-7	T. fuscoviolaceum		7	26	3	3	4	4-B	2	2-D
TF10121M2	TF-1012-1	T. fuscoviolaceum		16	14	Not detected	1	4	4-C	13	13-F
TF10122M1	TF-1012-2	T. fuscoviolaceum		20	17	3	3	3	3-A	8	8-B			YES
TF10123M3	TF-1012-3	T. fuscoviolaceum		27	13	8	5	3	3-A	7	7-E
TF10125M2	TF-1012-5	T. fuscoviolaceum		5	25	2	4	3	3-A	4	4-B
TF10131M2	TF-1013-1	T. fuscoviolaceum		6	24	Lost	1	3	3-A	6	6-E
TF10132M2	TF-1013-2	T. fuscoviolaceum		2	10	Lost	1	5	5-B	8	8-B
TF10134M2	TF-1013-4	T. abietinum		13	4	3	3	4	4-D	2	2-A
TF10135M2	TF-1013-5	T. fuscoviolaceum		1	9	Lost	1	1	1-D	5	5-B			YES
TF10138M2	TF-1013-8	T. fuscoviolaceum		25	21	1	2	5	5-B	10	10-B
TF10141M2	TF-1014-1	T. fuscoviolaceum		10	23	3	3	4	4-A	7	7-F			YES
TF101410M1	TF-1014-10	T. fuscoviolaceum		20	17	1	2	2	2-C	1	1-D			YES
TF10081M3	TF-1014-10	T. fuscoviolaceum		4	28	3	3	2	2-C	10	10-B
TF10142M1	TF-1014-2	T. fuscoviolaceum		4	28	1	2	5	5-B	6	6-E
TF10143M31	TF-1014-3	T. fuscoviolaceum		25	21	8	5	3	3-A	8	8-B			YES
TF10143M1	TF-1014-3	T. fuscoviolaceum		28	15	4	6	3	3-A	8	8-B
TF10147M9	TF-1014-7	T. fuscoviolaceum		10	23	8	5	1	1-E	4	4-B	Distinct alpha complex	Distinct	YES
TF10147M1	TF-1014-7	T. fuscoviolaceum		22	16	8	5	3	3-A	8	8-B			YES
TF10147M13	TF-1014-7	T. fuscoviolaceum		22	16	8	5	3	3-A	8	8-B
TF10148M2	TF-1014-8	T. fuscoviolaceum		21	18	4	6	4	4-A	1	1-D
TF10149M3	TF-1014-9	T. fuscoviolaceum		27	13	7	Lost	2	2-C	1	1-D
1Not detected: when MAT region was split in different scaffolds and the gene was expected in the gapped region but sequence was not found. We could not discard that the gene was not Illumina sequenced or assembled.
2Monokaryons coming from the same dikaryon are colored by a gray shadow. We inferred the original cross generating the wild dikaryon from where these monokaryons were isolated.
??? We cannot discard the presence of other alleles in the dikaryon to facilitate the original mating
