## Supplementary_Figures_Tables for "Molecular diversity maintained by long-term balancing selection in mating loci defines multiple mating types in fungi": Supplementary Table 3.xlsx

### Sheet: Sheet1
Supplementary Table 3. Sequences detected as recombinant
		Breakpoint positions								Detection methods
Gene	Recombination event number	Begin	End	Recombinant sequence(s)	Allele	Minor parental sequence(s)	Allele minor	Major parental sequence(s)	Allele major	RDP	GENECONV	Bootscan	Maxchi	Chimaera	SiSscan	3Seq
aHD1	1	578	774	TA10254M1	1	TA10076M3	21	TA10191M1	1	3.43543e-47	1.44688e-44	2.48622e-42	4.60636e-19	4.38909e-16	6.27161e-21	4.86265e-11
aHD1	1			TA10244M2	1	TA1110	21	TA10082M3	1
aHD1	2	608	774	TF10113M1	23	TA10501M3	19	TA1152	22	4.92914e-15	3.12591e-10	4.8819e-09	2.69072e-06	3.35537e-05	0.00150934	4.86265e-11
aHD1	2			TF10141M2	23	TA1130	19	TA10098M3	22
aHD1	2			TF10147M9	23	TA1134	20	TA10377M3	22
aHD1	3	588	774	TA10031M1	23	TA1130	19	TA1152	22	3.52858e-14	4.02285e-11	2.12576e-10	1.40431e-06	1.93416e-06	3.93788e-06	4.86265e-11
aHD1	3			TA10042M3	23	TA10045M1	19	TA10098M3	22
aHD1	3			TA10233M3	23	TA10222M2	19	TA100811M3	22
aHD1	3			TA10252M1	23	TA10249M3	19	TA101119M1	22
aHD1	3			TA10086M1	23	TA10093M2	20	TA10377M3	22
aHD1	3			TA10221M1	23	TA10094M1	20	TA100012M1	22
aHD1	4	598	770	TA10075M1	26	TA10091M3	28	TA1145	25	1.2398e-10	1.17917e-11	2.12188e-06	2.33018e-07	1.88949e-05	7.63397e-10	0.000229295
aHD1	4			TA10271M1	26	TA10281M3	28	TA101010M2	25
aHD1	4			TA100912M1	26	TA10391M2	28	TA101012M2	25
aHD1	5	379	768	TF10024M3	20	TF10114M1	20	TA10045M1	19	0.000202021	7.68942e-07	0.000391778	3.97743e-10	7.91664e-09	3.637e-15	7.44472e-08
aHD2	1	512	893	TA1148	12	TA10075M1	7	TA102410M1	13	5.14386e-32	3.59549e-29	1.00159e-32	1.14422e-21	3.55781e-20	3.56343e-28	9.27935e-32
aHD2	1			TA10056M2	12	TA10098M3	9	TF10027M2	13
aHD2	1			TA10056M4	12	TA10184M2	8	TF10043M1	13
aHD2	1			TA10299M1	12	TA10245M3	8	TF10094M2	13
aHD2	1			TA10555M1	12	TA10258M1	8	TF10117M2	13
aHD2	2	1	300	TF10041M1	25	TA1110	3	L15831	11	6.5572e-29	8.26513e-24	5.37148e-20	5.56806e-18	2.8395e-20	3.70608e-20	3.04e-11
aHD2	2			TF10143M31	25	TA10062M3	3	TA10125M1	11
aHD2	3	734	897	TF100210M3	2	TF10117M31	7	TA10244M1	2	1.7105e-24	1.39842e-17	1.62381e-15	5.73103e-10	3.58817e-08	0.000191274	3.04e-11
aHD2	3			TF10111M1	2	L15831	11	TA10236M1	2
aHD2	3			TF10132M2	2	TA1136	6	TA100317M1	2
aHD2	4	544	819	TA10245M3	8	TA10075M1	7	TA10184M2	8	1.85206e-13	1.98652e-11	6.94658e-11	0.000301659	1.85428e-06	6.93386e-06	4.82827e-14
