## Supplementary_Figures_Tables for "Molecular diversity maintained by long-term balancing selection in mating loci defines multiple mating types in fungi": Supplementary Table 4.xlsx

### Sheet: Sheet1
Supplementary Table 4. dS and dN average pairwise comparisons between mating genes and BUSCO genes (dX Gene/dX BUSCO)
	Within
	T. abietinum		T. fuscoviolaceum		Between
Genes	dS	dN	dS	dN	dS	dN
bfg	1.44761	0.0776197	4.79108	0.235294	1.25574	0.166147
GLGEN	1.03105	0.301423	3.95132	0.896552	0.92685	0.197618
aHD2	22.9534	7.06986	72.7505	22.9716	5.14276	1.5903
aHD1	25.086	8.42885	84.3245	26.4584	5.68642	1.86136
bHD2	27.8726	9.89392	86.8884	31.8824	6.07854	2.20754
bHD1	26.8803	11.3506	79.4422	35.5822	5.60873	2.50638
MIP1	7.10802	0.785252	18.1379	2.33063	2.14899	0.197618
PAK	1.19276	0.0245796	1.91075	0.0243408	1.04792	0.0280692
RSM19	1.02975	0	0.490872	0	1.48398	0.0411114
DML1	1.47219	0.239327	3.53144	0.787018	1.0224	0.168415
RIC1	0.596378	0.199224	2.44219	1.86613	1.21038	0.552594
STE3.1	2.33894	0.403622	14.4746	2.99391	1.4294	0.283952
STE3.2	22.3105	3.12031	69.3387	9.62677	5.05926	0.691523
STE3.3	1.78655	0.0517464	5.38742	0.125761	1.14545	0.0589736
STE3.4	28.0815	2.86417	84.2921	9.30223	6.34789	0.638787
SNF2	6.32342	1.27814	4.25355	0.880325	1.99064	0.374256
