## Supplementary_Figures_Tables for "Molecular diversity maintained by long-term balancing selection in mating loci defines multiple mating types in fungi": Supplementary Table 5.xlsx

### Sheet: Sheet1
Supplementary Table 5. Mating assays
Within species
		Type of cross1			Observed clamp connections in septae
Cross	Species	MATA	MATB	Mating expectation	Replica 1	Replica 2	Replica 3	Mating result	Picture code2	Supplementary Figure 12
TA10252M1 x TA10252M2	T. abietinum x T. abietinum	Identical	Distinct	No mating	No	No	No	-	TAx55	YES
TA10252M1 x TA10258M1	T. abietinum x T. abietinum	Distinct	Identical	No mating	No	No	No	-	TAx56
TA10258M1 x TA10252M2	T. abietinum x T. abietinum	Distinct	Distinct	Mating	Yes	Yes	Yes	+	TAx57
TA102510M2 x TA10252M2	T. abietinum x T. abietinum	Distinct beta complex	Distinct	Mating	Yes	Yes	Yes	+	TAx58
TA10264M3 x TA102510M2	T. abietinum x T. abietinum	Distinct beta complex	Distinct	Mating	Yes	Yes	Yes	+	TAx59
TA10355M3 x TA10245M3	T. abietinum x T. abietinum	Distinct alpha complex	Identical	No mating	Unsure	No	No	-	TAx60	YES
TA10264M3 x TA10299M1	T. abietinum x T. abietinum	Distinct	Distinct	Mating	Yes	Yes	Yes	+	TAx61
TA10094M1 x TA10093M2	T. abietinum x T. abietinum	Identical	Distinct	No mating	No	No	Unsure	-	TAx62
TA100811M3 x TA10091M3	T. abietinum x T. abietinum	Distinct alpha complex	Identical	No mating	Unsure	No	No	-	TAx63
TA10094M1 x TA100811M3	T. abietinum x T. abietinum	Distinct	Distinct STE3.4	Mating	Yes	Yes	Yes	+	TAx64
TA10137M1 x TA10139M1	T. abietinum x T. abietinum	Distinct beta complex	Distinct	Mating	Yes	Yes	Yes	+	TAx65
TA101119M1 x TA10098M3	T. abietinum x T. abietinum	Distinct beta complex	Distinct	Mating	Yes	Yes	Yes	+	TAx66
TA100610M1 x TA10093M2	T. abietinum x T. abietinum	Distinct	Distinct	Mating	Yes	Yes	Yes	+	TAx67
TA10106M1 x TA10075M1	T. abietinum x T. abietinum	Distinct	Identical	No mating	No	Few	Unsure	-	TAx74
TA10058M1 x TA100513M1	T. abietinum x T. abietinum	Identical	Distinct	No mating	No	No	No	-	TAx68
TA10056M4 x TA100012M1	T. abietinum x T. abietinum	Distinct alpha complex	Identical	No mating	Unsure	No	No	-	TAx69
TA100520M1 x TA10062M3	T. abietinum x T. abietinum	Distinct beta complex	Distinct	Mating	Yes	Yes	Yes	+	TAx70
TA10056M4 x TA100117M1	T. abietinum x T. abietinum	Distinct	Distinct STE3.4	Mating	Yes	Yes	Yes	+	TAx71
TA100513M1 x TA10056M2	T. abietinum x T. abietinum	Distinct	Distinct STE3.2	Mating	Yes	Yes	Yes	+	TAx72
TA10058M1 x TA100520M1	T. abietinum x T. abietinum	Distinct alpha complex	Identical	No mating	Unsure	No	No	-	TAx73
TA10058M1 x TA100117M1	T. abietinum x T. abietinum	Distinct alpha complex	Distinct	Mating	Yes	Yes	Yes	+	TAx75	YES
TF10147M1 x TF10147M1	T. fuscoviolaceum x T. fuscoviolaceum	Identical	Identical	No mating	No	No	No	-	TFx1	YES
TF10147M1 x TF10147M9	T. fuscoviolaceum x T. fuscoviolaceum	Distinct alpha complex	Distinct	Mating	Yes	Yes	Yes	+	TFx2
TF10147M1 x TF10143M3	T. fuscoviolaceum x T. fuscoviolaceum	Distinct alpha complex	Identical	No mating	One	One	No	-	TFx3	YES
TF10147M9 x TF10141M2	T. fuscoviolaceum x T. fuscoviolaceum	Distinct beta complex	Distinct	Mating	Yes	Yes	Yes	+	TFx4
TF10032M1 x TF10135M2	T. fuscoviolaceum x T. fuscoviolaceum	Distinct beta complex	Distinct	Mating	Yes	Yes	Yes	+	TFx5
TF10091M1 x TF10135M2	T. fuscoviolaceum x T. fuscoviolaceum	Distinct alpha complex	Distinct	Mating	Yes	Yes	Yes	+	TFx7
TF10122M1 x TF10147M1	T. fuscoviolaceum x T. fuscoviolaceum	Distinct	Identical	No mating	No	No	No	-	TFx9
TF101410M1 x TF10122M1	T. fuscoviolaceum x T. fuscoviolaceum	Distinct beta complex	Distinct	Mating	Yes	Yes	Yes	+	TFx10
TF10141M2 x TF10122M1	T. fuscoviolaceum x T. fuscoviolaceum	Distinct alpha complex	Distinct	Mating	Yes	Yes	Yes	+	TFx11
TF10034M2 x TF10091M1	T. fuscoviolaceum x T. fuscoviolaceum	Distinct	Identical	No mating	No	No	No	-	TFx12
Between species
TF10147M9 x TA10264M3	T. fuscoviolaceum x T. abietinum	Identical	Distinct	No mating	No	No	No	-	TFAX1
TF10147M9 x TA10058M1	T. fuscoviolaceum x T. abietinum	Identical	Distinct	No mating	No	No	No	-	TFAX2
TF101410M1 x TA10355M3	T. fuscoviolaceum x T. abietinum	Distinct	Identical	No mating	No	No	No	-	TFAX3
TF10141M2 x TA10139M1	T. fuscoviolaceum x T. abietinum	Distinct	Identical	No mating	No	No	No	-	TFAX4
TF101410M1 x TA10264M3	T. fuscoviolaceum x T. abietinum	Distinct	Distinct	Mating	No	No	No	-	TFAX5
TF101410M1 x TA10139M1	T. fuscoviolaceum x T. abietinum	Distinct	Distinct	Mating	No	No	No	-	TFAX6
TF101410M1 x TA10058M1	T. fuscoviolaceum x T. abietinum	Distinct	Distinct	Mating	No	No	No	-	TFAX7
TF10034M2 x TA10139M1	T. fuscoviolaceum x T. abietinum	Distinct	Distinct	Mating	No	No	No	-	TFAX8
TF10034M2 x TA10264M3	T. fuscoviolaceum x T. abietinum	Distinct	Distinct	Mating	No	No	No	-	TFAX10
TF10034M2 x TA10058M1	T. fuscoviolaceum x T. abietinum	Distinct	Distinct	Mating	No	No	No	-	TFAX11
1When both MATA complexes or when both pheromone receptors were from different allelic classes for the selected specimens, we indicated "disctinct"
2All pictures can be found in https://perisd.github.io/TriMAT/
