## Supplementary_Figures_Tables for "Molecular diversity maintained by long-term balancing selection in mating loci defines multiple mating types in fungi": Supplementary Table 6.xlsx

### Sheet: Supplementary_Table1
Supplementary Table 6. Specimens used in this study. Geographical and source of isolation.
Specimen name	Descended from	Name in our database collection	New Brunswick Museum accession code	Morphological species designation	Whole-genome species designation	Host	Locality	State/Province	Country	Continent	Biogeographic realm	Latitude	Longitude	Altitude	Data collection	Sample field collected by	Specimen isolated in the lab by
L15831	L15831	L15831		T. abietinum	T. abietinum				USA	North America	Neartic	40.0932 N	100.8566 W
TA100012M1	TA-1000-12	TA-1000-12-M1		T. abietinum	T. abietinum	Pinus resinosa	Mazomanie dog training unit, Mazomanie	Wisconsin	USA	North America	Neartic	43.2239 N	89.8017 W	250	05.10.2018	Inger Skrede & Dabao Sun Lu	Dabao Sun Lu
TA100117M1	TA-1001-17	TA-1001-17-M1		T. abietinum	T. abietinum	Pinus strobus	Mixed forest near Wisconsin river, Sauk City	Wisconsin	USA	North America	Neartic	43.2414 N	89.7458 W	230	05.10.2018	Inger Skrede & Dabao Sun Lu	Dabao Sun Lu
TA100119M1	TA-1001-19	TA-1001-19-M1		T. abietinum	T. abietinum	Pinus strobus	Mixed forest near Wisconsin river, Sauk City	Wisconsin	USA	North America	Neartic	43.2411 N	89.7458 W	230	05.10.2018	Inger Skrede & Dabao Sun Lu	Dabao Sun Lu
TA10011M2	TA-1001-1	TA-1001-1-M2		T. abietinum	T. abietinum	Pinus strobus	Mixed forest near Wisconsin river, Sauk City	Wisconsin	USA	North America	Neartic	43.2411 N	89.7464 W	230	05.10.2018	Inger Skrede & Dabao Sun Lu	Dabao Sun Lu
TA100122M1	TA-1001-22	TA-1001-22-M1		T. abietinum	T. abietinum	Pinus strobus	Mixed forest near Wisconsin river, Sauk City	Wisconsin	USA	North America	Neartic	43.2403 N	89.7467 W	230	05.10.2018	Inger Skrede & Dabao Sun Lu	Dabao Sun Lu
TA100317M1	TA-1003-17	TA-1003-17-M1	NBM-F-008707	T. abietinum	T. abietinum	Abies balsamea	Acadia Research Forest site 1, Noonan	New Brunswick	Canada	North America	Neartic	45.9903 N	66.3067 W	60	10.10.2018	Inger Skrede & Dabao Sun Lu	Dabao Sun Lu
TA10031M1	TA-1003-1	TA-1003-1-M1	NBM-F-008699	T. abietinum	T. abietinum	Abies balsamea	Acadia Research Forest site 1, Noonan	New Brunswick	Canada	North America	Neartic	45.9919 N	66.3069 W	60	10.10.2018	Inger Skrede & Dabao Sun Lu	Dabao Sun Lu
TA100410M2	TA-1004-10	TA-1004-10-M2	NBM-F-008668	T. abietinum	T. abietinum	Picea rubens	Acadia Research Forest Exotic fir plantation, Noonan	New Brunswick	Canada	North America	Neartic	46.0064 N	66.4022 W	130	10.10.2018	inger Skrede & Dabao Sun Lu	Dabao Sun Lu
TA10042M3	TA-1004-2	TA-1004-2-M3	NBM-F-008669	T. abietinum	T. abietinum	Abies alba	Acadia Research Forest Exotic fir plantation, Noonan	New Brunswick	Canada	North America	Neartic	46.0056 N	66.4014 W	130	10.10.2018	inger Skrede & Dabao Sun Lu	Dabao Sun Lu
TA10043M1	TA-1004-3	TA-1004-3-M1	NBM-F-008670	T. abietinum	T. abietinum	Picea rubens	Acadia Research Forest Exotic fir plantation, Noonan	New Brunswick	Canada	North America	Neartic	46.0081 N	66.4858 W	130	10.10.2018	inger Skrede & Dabao Sun Lu	Dabao Sun Lu
TA10045M1	TA-1004-5	TA-1004-5-M1	NBM-F-008672	T. abietinum	T. abietinum	Picea rubens	Acadia Research Forest Exotic fir plantation, Noonan	New Brunswick	Canada	North America	Neartic	46.0064 N	66.4022 W	130	10.10.2018	inger Skrede & Dabao Sun Lu	Dabao Sun Lu
TA100513M1	TA-1005-13	TA-1005-13-M1	NBM-F-008681	T. abietinum	T. abietinum	Picea mariana	Acadia Research Forest near Bull Pasture Bog, Noonan	New Brunswick	Canada	North America	Neartic	46.0347 N	66.3250 W	130	10.10.2018	Inger Skrede & Dabao Sun Lu	Dabao Sun Lu
TA10051M1	TA-1005-1	TA-1005-1-M1	NBM-F-008677	T. abietinum	T. abietinum	Larix laricina	Acadia Research Forest near Bull Pasture Bog, Noonan	New Brunswick	Canada	North America	Neartic	46.0353 N	66.3247 W	130	10.10.2018	Inger Skrede & Dabao Sun Lu	Dabao Sun Lu
TA100520M1	TA-1005-20	TA-1005-20-M1	NBM-F-008689	T. abietinum	T. abietinum	Picea mariana	Acadia Research Forest near Bull Pasture Bog, Noonan	New Brunswick	Canada	North America	Neartic	46.0350 N	66.3256 W	150	10.10.2018	Inger Skrede & Dabao Sun Lu	Dabao Sun Lu
TA10056M2	TA-1005-6	TA-1005-6-M2	NBM-F-008694	T. abietinum	T. abietinum	Larix laricina	Acadia Research Forest near Bull Pasture Bog, Noonan	New Brunswick	Canada	North America	Neartic	46.0353 N	66.3247 W	130	10.10.2018	Inger Skrede & Dabao Sun Lu	Dabao Sun Lu
TA10056M4	TA-1005-6	TA-1005-6-M4	NBM-F-008694	T. abietinum	T. abietinum	Larix laricina	Acadia Research Forest near Bull Pasture Bog, Noonan	New Brunswick	Canada	North America	Neartic	46.0353 N	66.3247 W	130	10.10.2018	Inger Skrede & Dabao Sun Lu	Dabao Sun Lu
TA10058M1	TA-1005-8	TA-1005-8-M1	NBM-F-008696	T. abietinum	T. abietinum	Picea mariana	Acadia Research Forest near Bull Pasture Bog, Noonan	New Brunswick	Canada	North America	Neartic	46.0350 N	66.3247 W	130	10.10.2018	Inger Skrede & Dabao Sun Lu	Dabao Sun Lu
TA100610M1	TA-1006-10	TA-1006-10-M1	NBM-F-008880	T. abietinum	T. abietinum	Picea mariana	Tabusintac River Protected Natural Area, near Hwy 8	New Brunswick	Canada	North America	Neartic	47.3139 N	65.4136 W	100	11.10.2018	Inger Skrede & Dabao Sun Lu	Dabao Sun Lu
TA100612M2	TA-1006-12	TA-1006-12-M2	NBM-F-008882	T. abietinum	T. abietinum	Picea mariana	Tabusintac River Protected Natural Area, near Hwy 8	New Brunswick	Canada	North America	Neartic	47.3142 N	65.4131 W	120	11.10.2018	Inger Skrede & Dabao Sun Lu	Dabao Sun Lu
TA100615M3	TA-1006-15	TA-1006-15-M3	NBM-F-008885	T. abietinum	T. abietinum	Picea mariana	Tabusintac River Protected Natural Area, near Hwy 8	New Brunswick	Canada	North America	Neartic	47.3128 N	65.4122 W	120	11.10.2018	Inger Skrede & Dabao Sun Lu	Dabao Sun Lu
TA10062M3	TA-1006-2	TA-1006-2-M3	NBM-F-008890	T. abietinum	T. abietinum	Picea mariana	Tabusintac River Protected Natural Area, near Hwy 8	New Brunswick	Canada	North America	Neartic	47.3142 N	65.4133 W	100	11.10.2018	Inger Skrede & Dabao Sun Lu	Dabao Sun Lu
TA100717M1	TA-1007-17	TA-1007-17-M1	NBM-F-008730	T. abietinum	T. abietinum	Abies balsamea	Daly Point Nature Reserve, Bathurst	New Brunswick	Canada	North America	Neartic	47.6033 N	65.6108 W	30	11.10.2018	Inger Skrede & Dabao Sun Lu	Dabao Sun Lu
TA10071M1	TA-1007-1	TA-1007-1-M1	NBM-F-008722	T. abietinum	T. abietinum	Pinus strobus?	Daly Point Nature Reserve, Bathurst	New Brunswick	Canada	North America	Neartic	47.6375 N	65.6100 W	20	11.10.2018	Inger Skrede & Dabao Sun Lu	Dabao Sun Lu
TA10073M2	TA-1007-3	TA-1007-3-M2	NBM-F-008734	T. abietinum	T. abietinum	Picea glauca?	Daly Point Nature Reserve, Bathurst	New Brunswick	Canada	North America	Neartic	47.6314 N	65.6161 W	20	11.10.2018	Inger Skrede & Dabao Sun Lu	Dabao Sun Lu
TA10075M1	TA-1007-5	TA-1007-5-M1	NBM-F-008736	T. abietinum	T. abietinum	Picea glauca?	Daly Point Nature Reserve, Bathurst	New Brunswick	Canada	North America	Neartic	47.6375 N	65.6106 W	30	11.10.2018	Inger Skrede & Dabao Sun Lu	Dabao Sun Lu
TA10076M3	TA-1007-6	TA-1007-6-M3	NBM-F-008737	T. abietinum	T. abietinum	Picea glauca?	Daly Point Nature Reserve, Bathurst	New Brunswick	Canada	North America	Neartic	47.6497 N	65.6108 W	30	11.10.2018	Inger Skrede & Dabao Sun Lu	Dabao Sun Lu
TA100811M3	TA-1008-11	TA-1008-11-M3	NBM-F-008902	T. abietinum	T. abietinum	Picea mariana	Wild Cat Road, 1 km along Wild Cat Road, a small road off Hwy 180. About 2/3 of the way from Bathurst towards Caribou depot	New Brunswick	Canada	North America	Neartic	47.5964 N	66.0961 W	270	12.10.2018	Inger Skrede & Dabao Sun Lu	Dabao Sun Lu
TA10081M1	TA-1008-1	TA-1008-1-M1	NBM-F-008900	T. abietinum	T. abietinum	Picea mariana	Wild Cat Road, 1 km along Wild Cat Road, a small road off Hwy 180. About 2/3 of the way from Bathurst towards Caribou depot	New Brunswick	Canada	North America	Neartic	47.5931 N	66.0969 W	270	12.10.2018	Inger Skrede & Dabao Sun Lu	Dabao Sun Lu
TA100820M1	TA-1008-20	TA-1008-20-M1	NBM-F-008912	T. abietinum	T. abietinum	Abies balsamea	Wild Cat Road, 1 km along Wild Cat Road, a small road off Hwy 180. About 2/3 of the way from Bathurst towards Caribou depot	New Brunswick	Canada	North America	Neartic	47.5956 N	66.0964 W	270	12.10.2018	Inger Skrede & Dabao Sun Lu	Dabao Sun Lu
TA10082M2	TA-1008-2	TA-1008-2-M2	NBM-F-008911	T. abietinum	T. abietinum	Picea mariana	Wild Cat Road, 1 km along Wild Cat Road, a small road off Hwy 180. About 2/3 of the way from Bathurst towards Caribou depot	New Brunswick	Canada	North America	Neartic	47.5967 N	66.0967 W	270	12.10.2018	Inger Skrede & Dabao Sun Lu	Dabao Sun Lu
TA10082M3	TA-1008-2	TA-1008-2-M3	NBM-F-008911	T. abietinum	T. abietinum	Picea mariana	Wild Cat Road, 1 km along Wild Cat Road, a small road off Hwy 180. About 2/3 of the way from Bathurst towards Caribou depot	New Brunswick	Canada	North America	Neartic	47.5967 N	66.0967 W	270	12.10.2018	Inger Skrede & Dabao Sun Lu	Dabao Sun Lu
TA10086M1	TA-1008-6	TA-1008-6-M1	NBM-F-008916	T. abietinum	T. abietinum	Picea mariana	Wild Cat Road, 1 km along Wild Cat Road, a small road off Hwy 180. About 2/3 of the way from Bathurst towards Caribou depot	New Brunswick	Canada	North America	Neartic	47.5967 N	66.0967 W	270	12.10.2018	Inger Skrede & Dabao Sun Lu	Dabao Sun Lu
TA10088M1	TA-1008-8	TA-1008-8-M1	NBM-F-008918	T. abietinum	T. abietinum	Picea mariana	Wild Cat Road, 1 km along Wild Cat Road, a small road off Hwy 180. About 2/3 of the way from Bathurst towards Caribou depot	New Brunswick	Canada	North America	Neartic	47.5967 N	66.0967 W	270	12.10.2018	Inger Skrede & Dabao Sun Lu	Dabao Sun Lu
TA100912M1	TA-1009-12	TA-1009-12-M1	NBM-F-008795	T. abietinum	T. abietinum	Picea spp.	Mt Sagamook trail, Mount Carleton Provincial Park, Addington Parish. By the trailhead of Mt Sagamook and partially along the trail.	New Brunswick	Canada	North America	Neartic	47.4178 N	66.8661 W	340	12.10.2018	Inger Skrede & Dabao Sun Lu	Dabao Sun Lu
TA100919M3	TA-1009-19	TA-1009-19-M3	NBM-F-008802	T. abietinum	T. abietinum	Picea spp.	Mt Sagamook trail, Mount Carleton Provincial Park, Addington Parish. By the trailhead of Mt Sagamook and partially along the trail.	New Brunswick	Canada	North America	Neartic	47.4186 N	66.8814 W	220	12.10.2018	Inger Skrede & Dabao Sun Lu	Dabao Sun Lu
TA10091M3	TA-1009-1	TA-1009-1-M3	NBM-F-008792	T. abietinum	T. abietinum	Picea sp. (cf. glauca)	Mt Sagamook trail, Mount Carleton Provincial Park, Addington Parish. By the trailhead of Mt Sagamook and partially along the trail.	New Brunswick	Canada	North America	Neartic	47.4181 N	66.8667 W	240	12.10.2018	Inger Skrede & Dabao Sun Lu	Dabao Sun Lu
TA10093M2	TA-1009-3	TA-1009-3-M2	NBM-F-008805	T. abietinum	T. abietinum	Picea sp. (cf. glauca)	Mt Sagamook trail, Mount Carleton Provincial Park, Addington Parish. By the trailhead of Mt Sagamook and partially along the trail.	New Brunswick	Canada	North America	Neartic	47.4178 N	66.8667 W	240	12.10.2018	Inger Skrede & Dabao Sun Lu	Dabao Sun Lu
TA10094M1	TA-1009-4	TA-1009-4-M1	NBM-F-008806	T. abietinum	T. abietinum	Picea sp. (cf. glauca)	Mt Sagamook trail, Mount Carleton Provincial Park, Addington Parish. By the trailhead of Mt Sagamook and partially along the trail.	New Brunswick	Canada	North America	Neartic	47.4178 N	66.8669 W	330	12.10.2018	Inger Skrede & Dabao Sun Lu	Dabao Sun Lu
TA10098M3	TA-1009-8	TA-1009-8-M3	NBM-F-008809	T. abietinum	T. abietinum	Picea sp. (cf. glauca)	Mt Sagamook trail, Mount Carleton Provincial Park, Addington Parish. By the trailhead of Mt Sagamook and partially along the trail.	New Brunswick	Canada	North America	Neartic	47.4169 N	66.8672 W	330	12.10.2018	Inger Skrede & Dabao Sun Lu	Dabao Sun Lu
TA101010M2	TA-1010-10	TA-1010-10-M2	NBM-F-008772	T. abietinum	T. abietinum	Larix laricina	Lorne Parish, Larix forest next to Hwy 385.	New Brunswick	Canada	North America	Neartic	47.3144 N	67.0289 W	230	12.10.2018	Inger Skrede & Dabao Sun Lu	Dabao Sun Lu
TA101012M2	TA-1010-12	TA-1010-12-M2	NBM-F-008774	T. abietinum	T. abietinum	Larix laricina	Lorne Parish, Larix forest next to Hwy 385.	New Brunswick	Canada	North America	Neartic	47.3144 N	67.0286 W	230	12.10.2018	Inger Skrede & Dabao Sun Lu	Dabao Sun Lu
TA101019M1	TA-1010-19	TA-1010-19-M1	NBM-F-008781	T. abietinum	T. abietinum	Larix laricina	Lorne Parish, Larix forest next to Hwy 385.	New Brunswick	Canada	North America	Neartic	47.3144 N	67.0281 W	230	12.10.2018	Inger Skrede & Dabao Sun Lu	Dabao Sun Lu
TA10101M1	TA-1010-1	TA-1010-1-M1	NBM-F-008771	T. abietinum	T. abietinum	Larix laricina	Lorne Parish, Larix forest next to Hwy 385.	New Brunswick	Canada	North America	Neartic	47.3139 N	67.0283 W	230	12.10.2018	Inger Skrede & Dabao Sun Lu	Dabao Sun Lu
TA10106M1	TA-1010-6	TA-1010-6-M1	NBM-F-008788	T. abietinum	T. abietinum	Larix laricina	Lorne Parish, Larix forest next to Hwy 385.	New Brunswick	Canada	North America	Neartic	47.3142 N	67.0286 W	230	12.10.2018	Inger Skrede & Dabao Sun Lu	Dabao Sun Lu
TA101112M2	TA-1011-12	TA-1011-12-M2	NBM-F-008851	T. abietinum	T. abietinum	Picea spp. (cf. rubens)	Sadler Nature Trail, Plaster Rock	New Brunswick	Canada	North America	Neartic	46.8942 N	67.3983 W	170	13.10.2018	Inger Skrede & Dabao Sun Lu	Dabao Sun Lu
TA101119M1	TA-1011-19	TA-1011-19-M1	NBM-F-008858	T. abietinum	T. abietinum	Picea spp. (cf. rubens)	Sadler Nature Trail, Plaster Rock	New Brunswick	Canada	North America	Neartic	46.8925 N	67.3994 W	170	13.10.2018	Inger Skrede & Dabao Sun Lu	Dabao Sun Lu
TA101126M1	TA-1011-26	TA-1011-26-M1	NBM-F-008866	T. abietinum	T. abietinum	Abies balsamea	Sadler Nature Trail, Plaster Rock	New Brunswick	Canada	North America	Neartic	46.8936 N	67.4000 W	170	13.10.2018	Inger Skrede & Dabao Sun Lu	Dabao Sun Lu
TA101131M1	TA-1011-31	TA-1011-31-M1	NBM-F-008872	T. abietinum	T. abietinum	Abies balsamea	Sadler Nature Trail, Plaster Rock	New Brunswick	Canada	North America	Neartic	46.8933 N	67.4011 W	170	13.10.2018	Inger Skrede & Dabao Sun Lu	Dabao Sun Lu
TA10125M1	TA-1012-5	TA-1012-5-M1	NBM-F-008766	T. abietinum	T. abietinum	Abies balsamea	Kennedy Lakes Protected Natural Area off Hwy 108, Red Rock	New Brunswick	Canada	North America	Neartic	46.7842 N	66.5261 W	390	13.10.2018	Inger Skrede & Dabao Sun Lu	Dabao Sun Lu
TA10127M1	TA-1012-7	TA-1012-7-M1	NBM-F-008768	T. abietinum	T. abietinum	Picea rubens	Kennedy Lakes Protected Natural Area off Hwy 108, Red Rock	New Brunswick	Canada	North America	Neartic	46.7842 N	66.5261 W	390	13.10.2018	Inger Skrede & Dabao Sun Lu	Dabao Sun Lu
TA10133M2	TA-1013-3	TA-1013-3-M2	NBM-F-008744	T. abietinum	T. abietinum	Abies balsamea	Odell Park, Fredericton	New Brunswick	Canada	North America	Neartic	45.9564 N	66.6668 W	50	12.10.2018	Stephen R. Clayden	Dabao Sun Lu
TA10137M1	TA-1013-7	TA-1013-7-M1		T. abietinum	T. abietinum	Picea rubens	Odell Park, Fredericton	New Brunswick	Canada	North America	Neartic	45.9564 N	66.6668 W	50	12.10.2018	Stephen R. Clayden	Dabao Sun Lu
TA10139M1	TA-1013-9	TA-1013-9-M1	NBM-F-008749	T. abietinum	T. abietinum	Picea rubens	Odell Park, Fredericton	New Brunswick	Canada	North America	Neartic	45.9564 N	66.6668 W	50	12.10.2018	Stephen R. Clayden	Dabao Sun Lu
TA10184M2	TA-1018-4	TA-1018-4-M2		T. abietinum	T. abietinum	Abies bifolia	Pinal Peak	Arizona	USA	North America	Neartic	33.2973 N	110.8351 W	2300	08.08.2018	Carolina Pina Paez, Daniel Luoma, Kyle Gervers, Adam, and Dabao Sun Lu	Dabao Sun Lu
TA10191M1	TA-1019-1	TA-1019-1-M1		T. abietinum	T. abietinum	Abies bifolia	Pinal Peak	Arizona	USA	North America	Neartic	33.2976 N	110.8394 W	2200	08.08.2018	Carolina Pina Paez, Daniel Luoma, Kyle Gervers, Adam, and Dabao Sun Lu	Dabao Sun Lu
TA10201M1	TA-1020-1	TA-1020-1-M1		T. abietinum	T. abietinum	Pinus spp.	Pinal Peak	Arizona	USA	North America	Neartic	33.2996 N	110.8446 W	2200	10.08.2018	Carolina Pina Paez, Daniel Luoma, Kyle Gervers, Adam, and Dabao Sun Lu	Dabao Sun Lu
TA10202M2	TA-1020-2	TA-1020-2-M2		T. abietinum	T. abietinum	Pinus spp.	Pinal Peak	Arizona	USA	North America	Neartic	33.2996 N	110.8446 W	2200	10.08.2018	Carolina Pina Paez, Daniel Luoma, Kyle Gervers, Adam, and Dabao Sun Lu	Dabao Sun Lu
TA10221M1	TA-1022-1	TA-1022-1-M1		T. abietinum	T. abietinum		Lower Rosary Lake	Oregon	USA	North America	Neartic	43.6003 N	121.9969 W	1750	14.08.2018	Sara Lynch, Charlotte Johnson, Daniel Andrew Lovejoy, and Dabao Sun Lu	Dabao Sun Lu
TA10222M2	TA-1022-2	TA-1022-2-M2		T. abietinum	T. abietinum		Lower Rosary Lake	Oregon	USA	North America	Neartic	43.6003 N	121.9969 W	1750	14.08.2018	Sara Lynch, Charlotte Johnson, Daniel Andrew Lovejoy, and Dabao Sun Lu	Dabao Sun Lu
TA10233M3	TA-1023-3	TA-1023-3-M3		T. abietinum	T. abietinum		Cummins Creek	Oregon	USA	North America	Neartic	43.8468 N	120.849 W	100	17.08.2018	Brittny Gardner and Dabao Sun Lu	Dabao Sun Lu
TA10236M1	TA-1023-6	TA-1023-6-M1		T. abietinum	T. abietinum		Cummins Creek	Oregon	USA	North America	Neartic	43.8468 N	120.849 W	100	17.08.2018	Brittny Gardner and Dabao Sun Lu	Dabao Sun Lu
TA102410M1	TA-1024-10	TA-1024-10-M1		T. abietinum	T. abietinum	Picea abies	Puttåsen, Østmarka	Oslo	Norway	Europe	Paleartic	59.9231 N	10.8978 E	300	12.09.2018	Inger Skrede, Sundy Maurice, Håvard Kauserud, Jørn Henrik Sønstebø, and Dabao Sun Lu	Dabao Sun Lu
TA102411M1	TA-1024-11	TA-1024-11-M1		T. abietinum	T. abietinum	Picea abies	Puttåsen, Østmarka	Oslo	Norway	Europe	Paleartic	59.9278 N	10.8917 E	300	12.09.2018	Inger Skrede, Sundy Maurice, Håvard Kauserud, Jørn Henrik Sønstebø, and Dabao Sun Lu	Dabao Sun Lu
TA10241M3	TA-1024-1	TA-1024-1-M3		T. abietinum	T. abietinum	Picea abies	Puttåsen, Østmarka	Oslo	Norway	Europe	Paleartic	59.9172 N	10.9003 E	300	12.09.2018	Inger Skrede, Sundy Maurice, Håvard Kauserud, Jørn Henrik Sønstebø, and Dabao Sun Lu	Dabao Sun Lu
TA10242M1	TA-1024-2	TA-1024-2-M1		T. abietinum	T. abietinum	Picea abies	Puttåsen, Østmarka	Oslo	Norway	Europe	Paleartic	59.9172 N	10.9003 E	300	12.09.2018	Inger Skrede, Sundy Maurice, Håvard Kauserud, Jørn Henrik Sønstebø, and Dabao Sun Lu	Dabao Sun Lu
TA10244M1	TA-1024-4	TA-1024-4-M1		T. abietinum	T. abietinum	Picea abies	Puttåsen, Østmarka	Oslo	Norway	Europe	Paleartic	59.9222 N	10.9019 E	300	12.09.2018	Inger Skrede, Sundy Maurice, Håvard Kauserud, Jørn Henrik Sønstebø, and Dabao Sun Lu	Dabao Sun Lu
TA10244M2	TA-1024-4	TA-1024-4-M2		T. abietinum	T. abietinum	Picea abies	Puttåsen, Østmarka	Oslo	Norway	Europe	Paleartic	59.9222 N	10.9019 E	300	12.09.2018	Inger Skrede, Sundy Maurice, Håvard Kauserud, Jørn Henrik Sønstebø, and Dabao Sun Lu	Dabao Sun Lu
TA10245M3	TA-1024-5	TA-1024-5-M3		T. abietinum	T. abietinum	Picea abies	Puttåsen, Østmarka	Oslo	Norway	Europe	Paleartic	59.9228 N	10.9086 E	300	12.09.2018	Inger Skrede, Sundy Maurice, Håvard Kauserud, Jørn Henrik Sønstebø, and Dabao Sun Lu	Dabao Sun Lu
TA10248M1	TA-1024-8	TA-1024-8-M1		T. abietinum	T. abietinum	Picea abies	Puttåsen, Østmarka	Oslo	Norway	Europe	Paleartic	59.9331 N	10.8961 E	310	12.09.2018	Inger Skrede, Sundy Maurice, Håvard Kauserud, Jørn Henrik Sønstebø, and Dabao Sun Lu	Dabao Sun Lu
TA10249M3	TA-1024-9	TA-1024-9-M3		T. abietinum	T. abietinum	Picea abies	Puttåsen, Østmarka	Oslo	Norway	Europe	Paleartic	59.9231 N	10.8978 E	300	12.09.2018	Inger Skrede, Sundy Maurice, Håvard Kauserud, Jørn Henrik Sønstebø, and Dabao Sun Lu	Dabao Sun Lu
TA102510M2	TA-1025-10	TA-1025-10-M2		T. abietinum	T. abietinum	Picea abies	Vinterbro, Tusenfryd	Akershus	Norway	Europe	Paleartic	59.7502 N	10.7668 E	110	16.11.2018	Håvard Kauserud, Sundy Maurice, Tor Arne Hustad	Dabao Sun Lu
TA10251M3	TA-1025-1	TA-1025-1-M3		T. abietinum	T. abietinum	Picea abies	Vinterbro, Tusenfryd	Akershus	Norway	Europe	Paleartic	59.7521 N	10.7703 E	110	16.11.2018	Håvard Kauserud, Sundy Maurice, Tor Arne Hustad	Dabao Sun Lu
TA10252M1	TA-1025-2	TA-1025-2-M1		T. abietinum	T. abietinum	Picea abies	Vinterbro, Tusenfryd	Akershus	Norway	Europe	Paleartic	59.7521 N	10.7703 E	110	16.11.2018	Håvard Kauserud, Sundy Maurice, Tor Arne Hustad	Dabao Sun Lu
TA10252M2	TA-1025-2	TA-1025-2-M2		T. abietinum	T. abietinum	Picea abies	Vinterbro, Tusenfryd	Akershus	Norway	Europe	Paleartic	59.7521 N	10.7703 E	110	16.11.2018	Håvard Kauserud, Sundy Maurice, Tor Arne Hustad	Dabao Sun Lu
TA10253M1	TA-1025-3	TA-1025-3-M1		T. abietinum	T. abietinum	Picea abies	Vinterbro, Tusenfryd	Akershus	Norway	Europe	Paleartic	59.7517 N	10.7694 E	110	16.11.2018	Håvard Kauserud, Sundy Maurice, Tor Arne Hustad	Dabao Sun Lu
TA10254M1	TA-1025-4	TA-1025-4-M1		T. abietinum	T. abietinum	Picea abies	Vinterbro, Tusenfryd	Akershus	Norway	Europe	Paleartic	59.7517 N	10.7694 E	110	16.11.2018	Håvard Kauserud, Sundy Maurice, Tor Arne Hustad	Dabao Sun Lu
TA10255M3	TA-1025-5	TA-1025-5-M3		T. abietinum	T. abietinum	Picea abies	Vinterbro, Tusenfryd	Akershus	Norway	Europe	Paleartic	59.7517 N	10.7694 E	110	16.11.2018	Håvard Kauserud, Sundy Maurice, Tor Arne Hustad	Dabao Sun Lu
TA10257M2	TA-1025-7	TA-1025-7-M2		T. abietinum	T. abietinum	Picea abies	Vinterbro, Tusenfryd	Akershus	Norway	Europe	Paleartic	59.9269 N	10.6906 E	110	16.11.2018	Håvard Kauserud, Sundy Maurice, Tor Arne Hustad	Dabao Sun Lu
TA10258M1	TA-1025-8	TA-1025-8-M1		T. abietinum	T. abietinum	Picea abies	Vinterbro, Tusenfryd	Akershus	Norway	Europe	Paleartic	59.7503 N	10.7688 E	110	16.11.2018	Håvard Kauserud, Sundy Maurice, Tor Arne Hustad	Dabao Sun Lu
TA10259M1	TA-1025-9	TA-1025-9-M1		T. abietinum	T. abietinum	Picea abies	Vinterbro, Tusenfryd	Akershus	Norway	Europe	Paleartic	59.9269 N	10.6906 E	110	16.11.2018	Håvard Kauserud, Sundy Maurice, Tor Arne Hustad	Dabao Sun Lu
TA10264M3	TA-1026-4	TA-1026-4-M3		T. abietinum	T. abietinum	Picea abies	Agoraie di Fondo, Agoraie natural reserve	Genoa	Italy	Europe	Paleartic	44.4913 N	9.4173 E		04.11.2018	Carolina Girometta	Dabao Sun Lu
TA10271M1	TA-1027-1	TA-1027-1-M1		T. abietinum	T. abietinum	Pinus densiflora	Gwanak-gu, Mt. Gwanak	Seoul	South Korea	Asia	Paleartic	37.7739 N	127.5844 E		05.05.2018	YW Lim	Dabao Sun Lu
TA10281M3	TA-1028-1	TA-1028-1-M3		T. abietinum	T. abietinum	Pinus densiflora	Gyeongju-si, Namsan-dong	North Gyeonsang	South Korea	Asia	Paleartic	36.3136 N	129.395 E		07.10.2018	YW Lim, MS Park	Dabao Sun Lu
TA10297M1	TA-1029-7	TA-1029-7-M1		T. abietinum	T. abietinum	Abies alba	Pista Forestau de Varicauva, Pyrenees	Lleida	Spain	Europe	Paleartic	42.7291 N	0.7680 E			Jonas Oliva	Dabao Sun Lu
TA10299M1	TA-1029-9	TA-1029-9-M1		T. abietinum	T. abietinum	Abies alba	Pista Forestau de Varicauva, Pyrenees	Lleida	Spain	Europe	Paleartic	42.7291 N	0.7680 E			Jonas Oliva	Dabao Sun Lu
TA10301M1	TA-1030-1	TA-1030-1-M1		T. abietinum	T. abietinum	Abies alba	Haseleewald	Bern	Switzerland	Europe	Paleartic	46.926 N	7.8374 E	842	13.09.2018	Stefan Blaser	Dabao Sun Lu
TA10311M2	TA-1031-1	TA-1031-1-M2		T. abietinum	T. abietinum	Abies alba	Fischerhubel	Bern	Switzerland	Europe	Paleartic	46.9427 N	7.6961 E	995	17.09.2018	Beatrice Senn-Irlet	Dabao Sun Lu
TA10321M1	TA-1032-1	TA-1032-1-M1		T. abietinum	T. abietinum	Picea abies	Rameremwald	Zurich	Switzerland	Europe	Paleartic	47.3628 N	8.4482 E	534	04.07.2018	Stefan Blaser	Dabao Sun Lu
TA10335M2	TA-1033-5	TA-1033-5-M2		T. abietinum	T. abietinum	Picea abies	Rihtemetsa	Tartumaa	Estonia	Europe	Paleartic	58.2547 N	27.3872 E		16.10.2018	Kadri Runnel	Dabao Sun Lu
TA10337M2	TA-1033-7	TA-1033-7-M2		T. abietinum	T. abietinum	Picea abies	Rihtemetsa	Tartumaa	Estonia	Europe	Paleartic	58.2551 N	27.3875 E		16.10.2018	Kadri Runnel	Dabao Sun Lu
TA10339M1	TA-1033-9	TA-1033-9-M1		T. abietinum	T. abietinum	Picea abies	Rihtemetsa	Tartumaa	Estonia	Europe	Paleartic	58.2555 N	27.3872 E		16.10.2018	Kadri Runnel	Dabao Sun Lu
TA10341M1	TA-1034-1	TA-1034-1-M1		T. abietinum	T. abietinum	Pinus sylvestris	Harku	Harju	Estonia	Europe	Paleartic	59.3719 N	24.6030 E		13.10.2018	Kadri Runnel	Dabao Sun Lu
TA10347M1	TA-1034-7	TA-1034-7-M1		T. abietinum	T. abietinum	Pinus sylvestris	Harku	Harju	Estonia	Europe	Paleartic	59.3755 N	24.5880 E		13.10.2018	Kadri Runnel	Dabao Sun Lu
TA10349M1	TA-1034-9	TA-1034-9-M1		T. abietinum	T. abietinum	Pinus sylvestris	Harku	Harju	Estonia	Europe	Paleartic	59.3758 N	24.5883 E		13.10.2018	Kadri Runnel	Dabao Sun Lu
TA10355M3	TA-1035-5	TA-1035-5-M3		T. abietinum	T. abietinum	Picea abies	Bryansk Forest Nature Reserve	Bryansk	Russia	Europe	Paleartic	52.5412 N	34.1020 E		28.08.2018	Sergei Volobuev	Dabao Sun Lu
TA10357M1	TA-1035-7	TA-1035-7-M1		T. abietinum	T. abietinum	Pinus sylvestris	Bryansk Forest Nature Reserve	Bryansk	Russia	Europe	Paleartic	52.5270 N	34.0772 E		28.08.2018	Sergei Volobuev	Dabao Sun Lu
TA10361M3	TA-1036-1	TA-1036-1-M3		T. abietinum	T. abietinum	Picea abies	Stormi	Birkaland	Finland	Europe	Paleartic	61.3189 N	23.0532 E		13.07.2018	Vesa Salonen	Dabao Sun Lu
TA10365M3	TA-1036-5	TA-1036-5-M3		T. abietinum	T. abietinum	Picea abies	Stormi	Birkaland	Finland	Europe	Paleartic	61.3234 N	23.0544 E		13.07.2018	Vesa Salonen	Dabao Sun Lu
TA10371M1	TA-1037-1	TA-1037-1-M1		T. abietinum	T. abietinum	Picea abies	Paljakka, E of strict nature reserve	Kajanaland	Finland	Europe	Paleartic	64.725 N	28.0812 E	367	28.06.2018	Otto Miettinen	Dabao Sun Lu
TA10377M3	TA-1037-7	TA-1037-7-M3		T. abietinum	T. abietinum	Picea abies	Paljakka, E of strict nature reserve	Kajanaland	Finland	Europe	Paleartic	64.7281 N	28.0822 E	400	29.06.2018	Otto Miettinen	Dabao Sun Lu
TA103810M2	TA-1038-10	TA-1038-10-M2		T. abietinum	T. abietinum	Picea abies	Högaberget	Nyland	Finland	Europe	Paleartic	60.2152 N	24.5891 E	40	07.07.2018	Otto Miettinen	Dabao Sun Lu
TA10391M2	TA-1039-1	TA-1039-1-M2		T. abietinum	T. abietinum	Pinus sylvestris	Vuoritsalo	Mellersta	Finland	Europe	Paleartic	62.2016 N	25.8247 E	138	22.07.2018	Otto Miettinen	Dabao Sun Lu
TA10395M1	TA-1039-5	TA-1039-5-M1		T. abietinum	T. abietinum	Picea abies	Vuoritsalo	Mellersta	Finland	Europe	Paleartic	62.2009 N	25.8258 E	144	22.07.2018	Otto Miettinen	Dabao Sun Lu
TA10407M1	TA-1040-7	TA-1040-7-M1		T. abietinum	T. abietinum	Pinus sylvestris	Salamajärvi NP, Koirajoki	Mellersta	Finland	Europe	Paleartic	63.2661 N	24.805 E	167	26.07.2018	Otto Miettinen	Dabao Sun Lu
TA10409M1	TA-1040-9	TA-1040-9-M1		T. abietinum	T. abietinum	Pinus sylvestris	Salamaperä strict nature reserve	Mellersta	Finland	Europe	Paleartic	63.2188 N	24.8135 E	177	27.07.2018	Otto Miettinen	Dabao Sun Lu
TA10411M1	TA-1041-1	TA-1041-1-M1		T. abietinum	T. abietinum	Pinus spp.	Baotai Mountain Forest Park	Yunnan	China	Asia	Paleartic	24.5519 N	101.3694 E		07.11.2018	Yu-Cheng Dai	Dabao Sun Lu
TA10411M5	TA-1041-1	TA-1041-1-M5		T. abietinum	T. abietinum	Pinus spp.	Baotai Mountain Forest Park	Yunnan	China	Asia	Paleartic	24.5519 N	101.3694 E		07.11.2018	Yu-Cheng Dai	Dabao Sun Lu
TA104912M1	TA-1049-12	TA-1049-12-M1		T. abietinum	T. abietinum	Pinus ponderosa	Stinchfield Woods	Michigan	USA	North America	Neartic	42.4028 N	83.9181 W		02.11.2018	Tim James, Buck Castillo, Rob Powers, Jillian Myers, Rebecca Clemons, Rabern Simmons, Kevin Amses	Dabao Sun Lu
TA10491M2	TA-1049-1	TA-1049-1-M2		T. abietinum	T. abietinum	Unknown or likely Pinus resinosa	Stinchfield Woods	Michigan	USA	North America	Neartic	42.4028 N	83.9181 W		02.11.2018	Tim James, Buck Castillo, Rob Powers, Jillian Myers, Rebecca Clemons, Rabern Simmons, Kevin Amses	Dabao Sun Lu
TA10501M3	TA-1050-1	TA-1050-1-M3		T. abietinum	T. abietinum	Picea abies	Praxma	Tyrol	Austria	Europe	Paleartic	47.1586 N	11.1367 E	1571		Peintner	Dabao Sun Lu
TA10531M4	TA-1053-1	TA-1053-1-M4		T. abietinum	T. abietinum	Larix	Kuhtai	Tyrol	Austria	Europe	Paleartic	47.2202 N	11.065 E	1800		Peintner	Dabao Sun Lu
TA10551M2	TA-1055-1	TA-1055-1-M2		T. abietinum	T. abietinum	Pinus pinea	Budens	Algarve	Portugal	Europe	Paleartic	37.1137 N	8.8439 W	150	26.12.2018	Otto Miettinen	Dabao Sun Lu
TA10553M1	TA-1055-3	TA-1055-3-M1		T. abietinum	T. abietinum	Pinus pinea	Budens	Algarve	Portugal	Europe	Paleartic	37.1133 N	8.8434 W	141	26.12.2018	Otto Miettinen	Dabao Sun Lu
TA10555M1	TA-1055-5	TA-1055-5-M1		T. abietinum	T. abietinum	Pinus pinea	Budens	Algarve	Portugal	Europe	Paleartic	37.1133 N	8.8434 W	141	26.12.2018	Otto Miettinen	Dabao Sun Lu
TA10559M1	TA-1055-9	TA-1055-9-M1		T. abietinum	T. abietinum	Pinus pinea	Budens	Algarve	Portugal	Europe	Paleartic	37.1129 N	8.844 W	139	26.12.2018	Otto Miettinen	Dabao Sun Lu
TA10561M2	TA-1056-1	TA-1056-1-M2		T. abietinum	T. abietinum	Picea abies	Neunkirchen Aspangberg-St. Peter: Mariensee, Feistritzer Schwaig (Bucklige Welt, Wechsel und Joglland, mapping grid square 8461/2, Continental	Lower Austria	Austria	Europe	Paleartic	47.5456 N	15.9433 E		07.01.2018	Irmgard Krisai-Greilhuber & Hermann Voglmayr	Dabao Sun Lu
TA10565M2	TA-1056-5	TA-1056-5-M2		T. abietinum	T. abietinum	Picea abies	Neunkirchen Aspangberg-St. Peter: Mariensee, Feistritzer Schwaig (Bucklige Welt, Wechsel und Joglland, mapping grid square 8461/2, Continental	Lower Austria	Austria	Europe	Paleartic	47.5464 N	15.9439 E		07.01.2018	Irmgard Krisai-Greilhuber & Hermann Voglmayr	Dabao Sun Lu
TA10569M2	TA-1056-9	TA-1056-9-M2		T. abietinum	T. abietinum	Picea abies	Neunkirchen Aspangberg-St. Peter: Mariensee, Feistritzer Schwaig (Bucklige Welt, Wechsel und Joglland, mapping grid square 8461/2, Continental	Lower Austria	Austria	Europe	Paleartic	47.5458 N	15.9483 E		07.01.2018	Irmgard Krisai-Greilhuber & Hermann Voglmayr	Dabao Sun Lu
TA105710M2	TA-1057-10	TA-1057-10-M2		T. abietinum	T. abietinum	Picea abies	Neunkirchen, Aspang Markt, St. Corona/Wechsel: Aigenberg, - mapping grid square, 8462/1	Lower Austria	Austria	Europe	Paleartic	47.5778 N	16.0358 E		07.01.2018	Irmgard Krisai-Greilhuber & Hermann Voglmayr	Dabao Sun Lu
TA10574M3	TA-1057-4	TA-1057-4-M3		T. abietinum	T. abietinum	Larix decidua	Neunkirchen, Aspang Markt, St. Corona/Wechsel: Aigenberg, - mapping grid square, 8462/1	Lower Austria	Austria	Europe	Paleartic	47.5803 N	16.0311 E		07.01.2018	Irmgard Krisai-Greilhuber & Hermann Voglmayr	Dabao Sun Lu
TA10576M3	TA-1057-6	TA-1057-6-M3		T. abietinum	T. abietinum	Pinus sylvestris	Neunkirchen, Aspang Markt, St. Corona/Wechsel: Aigenberg, - mapping grid square, 8462/1	Lower Austria	Austria	Europe	Paleartic	47.5797 N	16.0328 E		07.01.2018	Irmgard Krisai-Greilhuber & Hermann Voglmayr	Dabao Sun Lu
TA1108	TA-1108	TA-1108		T. abietinum	T. abietinum	Picea abies	Atna, Stor-Elvdal county	Innlandet	Norway	Europe	Paleartic	61.7318 N	10.8329 E		14.10.2019	Ine-Susanne Methlie, Inger Skrede, and Malin Stapnes Dahl	Ine-Susanne Methlie
TA1110	TA-1110	TA-1110		T. abietinum	T. abietinum	Picea abies	Atna, Stor-Elvdal county	Innlandet	Norway	Europe	Paleartic	61.7318 N	10.8329 E		14.10.2019	Ine-Susanne Methlie, Inger Skrede, and Malin Stapnes Dahl	Ine-Susanne Methlie
TA1127	TA-1127	TA-1127		T. abietinum	T. abietinum	Picea abies	Otterstadstølen, Modalen county	Vestland	Norway	Europe	Paleartic	60.8249 N	5.7647 E		19.10.2019	Ine-Susanne Methlie, Inger Skrede, and Malin Stapnes Dahl	Ine-Susanne Methlie
TA1129	TA-1129	TA-1129		T. abietinum	T. abietinum	Picea abies	Otterstadstølen, Modalen county	Vestland	Norway	Europe	Paleartic	60.8249 N	5.7647 E		19.10.2019	Ine-Susanne Methlie, Inger Skrede, and Malin Stapnes Dahl	Ine-Susanne Methlie
TA1130	TA-1130	TA-1130		T. abietinum	T. abietinum	Picea abies	Otterstadstølen, Modalen county	Vestland	Norway	Europe	Paleartic	60.8249 N	5.7647 E		19.10.2019	Ine-Susanne Methlie, Inger Skrede, and Malin Stapnes Dahl	Ine-Susanne Methlie
TA1134	TA-1134	TA-1134		T. abietinum	T. abietinum	Picea abies	Otterstadstølen, Modalen county	Vestland	Norway	Europe	Paleartic	60.8249 N	5.7647 E		19.10.2019	Ine-Susanne Methlie, Inger Skrede, and Malin Stapnes Dahl	Ine-Susanne Methlie
TA1136	TA-1136	TA-1136		T. abietinum	T. abietinum	Picea abies	Otterstadstølen, Modalen county	Vestland	Norway	Europe	Paleartic	60.8249 N	5.7647 E		19.10.2019	Ine-Susanne Methlie, Inger Skrede, and Malin Stapnes Dahl	Ine-Susanne Methlie
TA1140	TA-1140	TA-1140		T. abietinum	T. abietinum		Assev, Arendal county	Agder	Norway	Europe	Paleartic	58.5000 N	8.6962 E		30.10.2019	Ine-Susanne Methlie, Inger Skrede, and Malin Stapnes Dahl	Ine-Susanne Methlie
TA1141	TA-1141	TA-1141		T. abietinum	T. abietinum		Assev, Arendal county	Agder	Norway	Europe	Paleartic	58.5000 N	8.6962 E		30.10.2019	Ine-Susanne Methlie, Inger Skrede, and Malin Stapnes Dahl	Ine-Susanne Methlie
TA1145	TA-1145	TA-1145		T. abietinum	T. abietinum		Assev, Arendal county	Agder	Norway	Europe	Paleartic	58.5000 N	8.6962 E		30.10.2019	Ine-Susanne Methlie, Inger Skrede, and Malin Stapnes Dahl	Ine-Susanne Methlie
TA1146	TA-1146	TA-1146		T. abietinum	T. abietinum		Assev, Arendal county	Agder	Norway	Europe	Paleartic	58.5000 N	8.6962 E		30.10.2019	Ine-Susanne Methlie, Inger Skrede, and Malin Stapnes Dahl	Ine-Susanne Methlie
TA1148	TA-1148	TA-1148		T. abietinum	T. abietinum		Assev, Arendal county	Agder	Norway	Europe	Paleartic	58.5000 N	8.6962 E		30.10.2019	Ine-Susanne Methlie, Inger Skrede, and Malin Stapnes Dahl	Ine-Susanne Methlie
TA1152	TA-1152	TA-1152		T. abietinum	T. abietinum		Bø, Midt-Telemark county	Telemark	Norway	Europe	Paleartic	59.4657 N	9.0217 E		19.10.2019	Ine-Susanne Methlie, Inger Skrede, and Malin Stapnes Dahl	Ine-Susanne Methlie
TB10131M2	TB-1013-1	Tssp_M2-1		T. biforme	T. biforme	Abies balsamea	Odell Park, Fredericton	New Brunswick	Canada	North America	Neartic	45.9564 N	66.6668 W	50	10.12.2018	Stephen R. Clayden	Vilde Bruhn Kinneberg
TF10001M1	TF-1001-1	TF-1000-1-M1		T. fuscoviolaceum	T. fuscoviolaceum		Mixed forest near Wisconsin river, Sauk City	Wisconsin	USA	North America	Neartic	43.2411 N	89.7458 W	230	09.10.2018	Inger Skrede & Dabao Sun Lu	Vilde Bruhn Kinneberg
TF100210M3	TF-1002-10	TF-1002-10-M3	NBM-F-008953	T. fuscoviolaceum	T. fuscoviolaceum	Abies balsamea	Barnaby Head Trail, New River Beach Provincial Park, Lepreau	New Brunswick	Canada	North America	Neartic	45.1293 N	66.5247 W	50	09.10.2018	Amanda Bremner	Vilde Bruhn Kinneberg
TF10022M1	TF-1002-2	TF-1002-2-M1	NBM-F-008847	T. fuscoviolaceum	T. abietinum	Abies balsamea	Barnaby Head Trail, New River Beach Provincial Park, Lepreau	New Brunswick	Canada	North America	Neartic	45.1297 N	66.5239 W	50	09.10.2018	Inger Skrede & Dabao Sun Lu	Vilde Bruhn Kinneberg
TF10023M1	TF-1002-3	TF-1002-3-M1	NBM-F-008954	T. fuscoviolaceum	T. fuscoviolaceum	Abies balsamea	Barnaby Head Trail, New River Beach Provincial Park, Lepreau	New Brunswick	Canada	North America	Neartic	45.1269 N	66.5269 W	50	09.10.2018	Inger Skrede & Dabao Sun Lu	Vilde Bruhn Kinneberg
TF10024M3	TF-1002-4	TF-1002-4-M3	NBM-F-008955	T. fuscoviolaceum	T. fuscoviolaceum	Abies balsamea	Barnaby Head Trail, New River Beach Provincial Park, Lepreau	New Brunswick	Canada	North America	Neartic	45.1286 N	66.525 W	50	09.10.2018	Inger Skrede & Dabao Sun Lu	Vilde Bruhn Kinneberg
TF10025M3	TF-1002-5	TF-1002-5-M3	NBM-F-008956	T. fuscoviolaceum	T. fuscoviolaceum	Abies balsamea	Barnaby Head Trail, New River Beach Provincial Park, Lepreau	New Brunswick	Canada	North America	Neartic	45.1269 N	66.5272 W	50	09.10.2018	Inger Skrede & Dabao Sun Lu	Vilde Bruhn Kinneberg
TF10027M2	TF-1002-7	TF-1002-7-M2	NBM-F-008958	T. fuscoviolaceum	T. fuscoviolaceum	Abies balsamea	Barnaby Head Trail, New River Beach Provincial Park, Lepreau	New Brunswick	Canada	North America	Neartic	45.1308 N	66.525 W	50	09.10.2018	Inger Skrede & Dabao Sun Lu	Vilde Bruhn Kinneberg
TF10032M1	TF-1003-2	TF-1003-2-M1	NBM-F-008944	T. fuscoviolaceum	T. fuscoviolaceum	Picea rubens	Lepreau Falls	New Brunswick	Canada	North America	Neartic	45.1694 N	66.4592 W	10	09.10.2018	Inger Skrede & Dabao Sun Lu	Vilde Bruhn Kinneberg
TF10033M2	TF-1003-3	TF-1003-3-M2	NBM-F-008945	T. fuscoviolaceum	T. fuscoviolaceum		Lepreau Falls	New Brunswick	Canada	North America	Neartic	45.1692 N	66.4589 W	10	09.10.2018	Inger Skrede & Dabao Sun Lu	Vilde Bruhn Kinneberg
TF10034M2	TF-1003-4	TF-1003-4-M2	NBM-F-008946	T. fuscoviolaceum	T. fuscoviolaceum	Abies balsamea	Lepreau Falls	New Brunswick	Canada	North America	Neartic	45.1736 N	66.4656 W	10	09.10.2018	Inger Skrede & Dabao Sun Lu	Vilde Bruhn Kinneberg
TF10035M2	TF-1003-5	TF-1003-5-M2	NBM-F-008947	T. fuscoviolaceum	T. fuscoviolaceum	Picea rubens	Lepreau Falls	New Brunswick	Canada	North America	Neartic	45.1686 N	66.4614 W	10	09.10.2018	Inger Skrede & Dabao Sun Lu	Vilde Bruhn Kinneberg
TF10041M1	TF-1004-1	TF-1004-1-M1	NBM-F-008924	T. fuscoviolaceum	T. fuscoviolaceum	Abies balsamea	Acadia Research Forest site 1, Noonan	New Brunswick	Canada	North America	Neartic	45.9933 N	66.3075 W	80	10.10.2018	Inger Skrede & Dabao Sun Lu	Vilde Bruhn Kinneberg
TF10043M1	TF-1004-3	TF-1004-3-M1	NBM-F-008926	T. fuscoviolaceum	T. fuscoviolaceum		Acadia Research Forest site 1, Noonan	New Brunswick	Canada	North America	Neartic	45.9922 N	66.3072 W	80	10.10.2018	Inger Skrede & Dabao Sun Lu	Vilde Bruhn Kinneberg
TF10044M2	TF-1004-4	TF-1004-4-M2	NBM-F-008927	T. fuscoviolaceum	T. fuscoviolaceum		Acadia Research Forest site 1, Noonan	New Brunswick	Canada	North America	Neartic	45.9922 N	66.3072 W	80	10.10.2018	Inger Skrede & Dabao Sun Lu	Vilde Bruhn Kinneberg
TF10051M1	TF-1005-1	TF-1005-1-M1	NBM-F-008698	T. fuscoviolaceum	T. abietinum	Picea mariana	Acadia Research Forest near Bull Pasture Bog, Noonan	New Brunswick	Canada	North America	Neartic	45.9922 N	66.3072 W	130	10.10.2018	Inger Skrede & Dabao Sun Lu	Vilde Bruhn Kinneberg
TF10072M2	TF-1007-2	TF-1007-2-M2	NBM-F-008930	T. fuscoviolaceum	T. fuscoviolaceum	Abies balsamea	Daly Point Nature Reserve, Bathurst	New Brunswick	Canada	North America	Neartic	47.6369 N	65.6108 W	20	11.10.2018	Inger Skrede & Dabao Sun Lu	Vilde Bruhn Kinneberg
TF10081M3	TF-1008-1	TF-1008-1-M3	NBM-F-008972	T. fuscoviolaceum	T. fuscoviolaceum	Abies balsamea	Wild Cat Road, 1 km along Wild Cat Road, a small road off Hwy 180. About 2/3 of the way from Bathurst towards Caribou depot	New Brunswick	Canada	North America	Nearctic	47.5964 N	66.0972 W	270	12.10.2018	Inger Skrede & Dabao Sun Lu	Vilde Bruhn Kinneberg
TF10091M1	TF-1009-1	TF-1009-1-M1	NBM-F-008949	T. fuscoviolaceum	T. fuscoviolaceum	Abies balsamea	Mt Sagamook trail, Mount Carleton Provincial Park, Addington Parish. By the trailhead of Mt Sagamook and partially along the trail.	New Brunswick	Canada	North America	Neartic	47.4161 N	66.8681 W	380	12.10.2018	Inger Skrede & Dabao Sun Lu	Vilde Bruhn Kinneberg
TF10092M2	TF-1009-2	TF-1009-2-M2	NBM-F-008950	T. fuscoviolaceum	T. fuscoviolaceum	Abies balsamea	Mt Sagamook trail, Mount Carleton Provincial Park, Addington Parish. By the trailhead of Mt Sagamook and partially along the trail.	New Brunswick	Canada	North America	Neartic	47.4161 N	66.8669 W	360	12.10.2018	Inger Skrede & Dabao Sun Lu	Vilde Bruhn Kinneberg
TF10093M3	TF-1009-3	TF-1009-3-M3	NBM-F-008811	T. fuscoviolaceum	T. abietinum	Abies balsamea	Mt Sagamook trail, Mount Carleton Provincial Park, Addington Parish. By the trailhead of Mt Sagamook and partially along the trail.	New Brunswick	Canada	North America	Neartic	47.4183 N	66.8689 W	240	12.10.2018	Inger Skrede & Dabao Sun Lu	Vilde Bruhn Kinneberg
TF10094M2	TF-1009-4	TF-1009-4-M2	NBM-F-008951	T. fuscoviolaceum	T. fuscoviolaceum	Abies balsamea	Mt Sagamook trail, Mount Carleton Provincial Park, Addington Parish. By the trailhead of Mt Sagamook and partially along the trail.	New Brunswick	Canada	North America	Neartic	47.4181 N	66.8678 W	290	12.10.2018	Inger Skrede & Dabao Sun Lu	Vilde Bruhn Kinneberg
TF10111M1	TF-1011-1	TF-1011-1-M1	NBM-F-008961	T. fuscoviolaceum	T. fuscoviolaceum	Abies balsamea	Sadler Nature Trail, Plaster Rock	New Brunswick	Canada	North America	Neartic	46.8942 N	67.3983 W	170	13.10.2018	Inger Skrede & Dabao Sun Lu	Vilde Bruhn Kinneberg
TF10113M1	TF-1011-3	TF-1011-3-M1	NBM-F-008964	T. fuscoviolaceum	T. fuscoviolaceum	Abies balsamea	Sadler Nature Trail, Plaster Rock	New Brunswick	Canada	North America	Neartic	46.8933 N	67.3983 W	170	13.10.2018	Inger Skrede & Dabao Sun Lu	Vilde Bruhn Kinneberg
TF10114M1	TF-1011-4	TF-1011-4-M1	NBM-F-008965	T. fuscoviolaceum	T. fuscoviolaceum	Abies balsamea	Sadler Nature Trail, Plaster Rock	New Brunswick	Canada	North America	Neartic	46.8928 N	67.3986 W	170	13.10.2018	Inger Skrede & Dabao Sun Lu	Vilde Bruhn Kinneberg
TF10117M2	TF-1011-7	TF-1011-7-M2	NBM-F-008968	T. fuscoviolaceum	T. fuscoviolaceum		Sadler Nature Trail, Plaster Rock	New Brunswick	Canada	North America	Neartic	46.8925 N	67.3992 W	170	13.10.2018	Inger Skrede & Dabao Sun Lu	Vilde Bruhn Kinneberg
TF10117M31	TF-1011-7	TF-1011-7-M3-1	NBM-F-008968	T. fuscoviolaceum	T. fuscoviolaceum		Sadler Nature Trail, Plaster Rock	New Brunswick	Canada	North America	Neartic	46.8925 N	67.3992 W	170	13.10.2018	Inger Skrede & Dabao Sun Lu	Vilde Bruhn Kinneberg
TF10121M2	TF-1012-1	TF-1012-1-M2	No duplicate at NBM	T. fuscoviolaceum	T. fuscoviolaceum	Abies balsamea	Kennedy Lakes Protected Natural Area off Hwy 108, Red Rock	New Brunswick	Canada	North America	Neartic	46.7839 N	66.5256 W	390	13.10.2018	Inger Skrede & Dabao Sun Lu	Vilde Bruhn Kinneberg
TF10122M1	TF-1012-2	TF-1012-2-M1	NBM-F-008939	T. fuscoviolaceum	T. fuscoviolaceum	Abies balsamea	Kennedy Lakes Protected Natural Area off Hwy 108, Red Rock	New Brunswick	Canada	North America	Neartic	46.7839 N	66.5256 W	390	13.10.2018	Inger Skrede & Dabao Sun Lu	Vilde Bruhn Kinneberg
TF10123M3	TF-1012-3	TF-1012-3-M3	NBM-F-008940	T. fuscoviolaceum	T. fuscoviolaceum	Abies balsamea	Kennedy Lakes Protected Natural Area off Hwy 108, Red Rock	New Brunswick	Canada	North America	Neartic	46.7844 N	66.5261 W	400	13.10.2018	Inger Skrede & Dabao Sun Lu	Vilde Bruhn Kinneberg
TF10125M2	TF-1012-5	TF-1012-5-M2	NBM-F-008942	T. fuscoviolaceum	T. fuscoviolaceum	Abies balsamea	Kennedy Lakes Protected Natural Area off Hwy 108, Red Rock	New Brunswick	Canada	North America	Neartic	46.7856 N	60.5253 W	380	13.10.2018	Inger Skrede & Dabao Sun Lu	Vilde Bruhn Kinneberg
TF10131M2	TF-1013-1	TF-1013-1-M2	NBM-F-008931	T. fuscoviolaceum	T. fuscoviolaceum	Abies balsamea	Odell Park, Fredericton	New Brunswick	Canada	North America	Neartic	45.9564 N	66.6668 W	50	12.10.2018	Stephen R. Clayden	Vilde Bruhn Kinneberg
TF10132M2	TF-1013-2	TF-1013-2-M2	NBM-F-008932	T. fuscoviolaceum	T. fuscoviolaceum	Abies balsamea	Odell Park, Fredericton	New Brunswick	Canada	North America	Neartic	45.9564 N	66.6668 W	50	12.10.2018	Stephen R. Clayden	Vilde Bruhn Kinneberg
TF10134M2	TF-1013-4	TF-1013-4-M2	NBM-F-008750	T. fuscoviolaceum	T. abietinum	Abies balsamea	Odell Park, Fredericton	New Brunswick	Canada	North America	Neartic	45.9564 N	66.6668 W	50	12.10.2018	Stephen R. Clayden	Vilde Bruhn Kinneberg
TF10135M2	TF-1013-5	TF-1013-5-M2	NBM-F-008933	T. fuscoviolaceum	T. fuscoviolaceum	Abies balsamea	Odell Park, Fredericton	New Brunswick	Canada	North America	Neartic	45.9564 N	66.6668 W	50	12.10.2018	Stephen R. Clayden	Vilde Bruhn Kinneberg
TF10138M2	TF-1013-8	TF-1013-8-M2	NBM-F-008936	T. fuscoviolaceum	T. fuscoviolaceum	Abies balsamea	Odell Park, Fredericton	New Brunswick	Canada	North America	Neartic	45.9564 N	66.6668 W	50	12.10.2018	Stephen R. Clayden	Vilde Bruhn Kinneberg
TF101410M1	TF-1014-10	TF-1014-10-M1		T. fuscoviolaceum	T. fuscoviolaceum	Pinus nigra	Monte Alpe, Menconico	Pavia	Italy	Europe	Paleartic	44.8052 N	9.3130 E		06.10.2018	Carolina Girometta	Vilde Bruhn Kinneberg
TF10141M2	TF-1014-1	TF-1014-1-M2		T. fuscoviolaceum	T. fuscoviolaceum	Pinus nigra	Monte Alpe, Menconico	Pavia	Italy	Europe	Paleartic	44.8066 N	9.3125 E		06.10.2018	Carolina Girometta	Vilde Bruhn Kinneberg
TF10142M1	TF-1014-2	TF-1014-2-M1		T. fuscoviolaceum	T. fuscoviolaceum	Pinus nigra	Monte Alpe, Menconico	Pavia	Italy	Europe	Paleartic	44.8074 N	9.3106 E		06.10.2018	Carolina Girometta	Vilde Bruhn Kinneberg
TF10143M1	TF-1014-3	TF-1014-3-M1		T. fuscoviolaceum	T. fuscoviolaceum	Pinus nigra	Monte Alpe, Menconico	Pavia	Italy	Europe	Paleartic	44.8075 N	9.3104 E		06.10.2018	Carolina Girometta	Vilde Bruhn Kinneberg
TF10143M31	TF-1014-3	TF-1014-3-M3-1		T. fuscoviolaceum	T. fuscoviolaceum	Pinus nigra	Monte Alpe, Menconico	Pavia	Italy	Europe	Paleartic	44.8075 N	9.3104 E		06.10.2018	Carolina Girometta	Vilde Bruhn Kinneberg
TF10147M1	TF-1014-7	TF-1014-7-M1		T. fuscoviolaceum	T. fuscoviolaceum	Pinus nigra	Monte Alpe, Menconico	Pavia	Italy	Europe	Paleartic	44.8113 N	9.3059 E		06.10.2018	Carolina Girometta	Vilde Bruhn Kinneberg
TF10147M13	TF-1014-7	TF-1014-7-M1-3		T. fuscoviolaceum	T. fuscoviolaceum	Pinus nigra	Monte Alpe, Menconico	Pavia	Italy	Europe	Paleartic	44.8113 N	9.3059 E		06.10.2018	Carolina Girometta	Vilde Bruhn Kinneberg
TF10147M9	TF-1014-7	TF-1014-7-M9		T. fuscoviolaceum	T. fuscoviolaceum	Pinus nigra	Monte Alpe, Menconico	Pavia	Italy	Europe	Paleartic	44.8113 N	9.3059 E		06.10.2018	Carolina Girometta	Vilde Bruhn Kinneberg
TF10148M2	TF-1014-8	TF-1014-8-M2		T. fuscoviolaceum	T. fuscoviolaceum	Pinus nigra	Monte Alpe, Menconico	Pavia	Italy	Europe	Paleartic	44.8114 N	9.3066 E		06.10.2018	Carolina Girometta	Vilde Bruhn Kinneberg
TF10149M3	TF-1014-9	TF-1014-9-M3		T. fuscoviolaceum	T. fuscoviolaceum	Pinus nigra	Monte Alpe, Menconico	Pavia	Italy	Europe	Paleartic	44.808 N	9.3095 E		06.10.2018	Carolina Girometta	Vilde Bruhn Kinneberg
